# Gut commensal *Enterocloster* species host inoviruses that are secreted *in vitro* and *in vivo*

**DOI:** 10.1101/2022.10.09.511496

**Authors:** Juan C. Burckhardt, Derrick H.Y. Chong, Nicola Pett, Carolina Tropini

**Affiliations:** Department of Microbiology and Immunology, University of British Columbia, Vancouver, Canada; School of Biomedical Engineering, University of British Columbia, Vancouver, Canada; Humans and the Microbiome Program, Canadian Institute for Advanced Research (CIFAR), Toronto, Canada

**Keywords:** Bacteriophages, Filamentous phages, Inoviruses, Human gut phageome, Human microbiome, Phage-host interactions

## Abstract

**Background:** Bacteriophages in the family *Inoviridae*, or inoviruses, are under-characterized phages previously implicated in bacterial pathogenesis by contributing to biofilm formation, immune evasion, and toxin secretion. Unlike most bacteriophages, inoviruses do not lyse their host cells to release new progeny virions; rather, they encode a secretion system that actively pumps them out of the bacterial cell. To date, no inovirus associated with the human gut microbiome has been isolated or characterized.

**Results:** In this study, we utilized *in silico, in vitro* and *in vivo* methods to detect inoviruses in bacterial members of the gut microbiota. By screening a representative genome library of gut commensals, we detected inovirus prophages in *Enterocloster spp*. and we confirmed the secretion of inovirus particles in *in vitro* cultures of these organisms using imaging and qPCR. To assess how the gut abiotic environment, bacterial physiology, and inovirus secretion may be linked, we deployed a tripartite *in vitro* assay that progressively evaluated growth dynamics of the bacteria, biofilm formation, and inovirus secretion in the presence of changing osmotic environments. Counter to other inovirus-producing bacteria, inovirus production was not correlated with biofilm formation in *Enterocloster spp*. Instead, the *Enterocloster* strains’ inoviruses had heterogeneous responses to changing osmolality levels relevant to gut physiology. Notably, increasing osmolality induced inovirus secretion in a strain-dependent manner. We confirmed inovirus secretion in a gnotobiotic mouse model inoculated with individual *Enterocloster* strains *in vivo* in unperturbed conditions. Furthermore, consistent with our *in vitro* observations, inovirus secretion was regulated by a changed osmotic environment in the gut due to osmotic laxatives.

**Conclusion:** In this study, we report on the detection and characterization of novel inoviruses from gut commensals in the *Enterocloster* genus. Together, our results demonstrate that human gut-associated bacteria can secrete inoviruses and begin to elucidate the environmental niche filled by inoviruses in commensal bacteria.
