## Supplemental Table 1 for "Gut commensal *Enterocloster* species host inoviruses that are secreted *in vitro* and *in vivo*"

### Sheet: Table_S1_han_et_al_list
taxonomy	genus	species	strain	morphology	supplier	number	kingdom	phylum	class	order	family	strain_taxid	NCBI_Project_ID	Assembly
Acidaminococcus fermentans DSMZ 20731	Acidaminococcus	fermentans	NA	NA	DSMZ	20731	Bacteria	Firmicutes	Negativicutes	Acidaminococcales	Acidaminococcaceae	591001	33685	GCF_000025305.1
Acidaminococcus intestini D21 BEI HM-81	Acidaminococcus	intestini	D21	NA	BEI	HM-81	Bacteria	Firmicutes	Negativicutes	Acidaminococcales	Acidaminococcaceae	187327	34117	GCF_000174215.1
Acidaminococcus sp. HPA0509 BEI HM-853	Acidaminococcus	NA	HPA0509	NA	BEI	HM-853	Bacteria	Firmicutes	Negativicutes	Acidaminococcales	Acidaminococcaceae	1203555	169431	GCF_000411395.1
Akkermansia muciniphila ATCC BAA-835	Akkermansia	muciniphila	NA	NA	ATCC	BAA-835	Bacteria	Verrucomicrobia	Verrucomicrobiae	Verrucomicrobiales	Akkermansiaceae	349741	20089	GCF_000020225.1
Anaerococcus lactolyticus S7-1-13	Anerociccus	lactolyticus	S7-1-13	NA	BEI	HM-1034	Bacteria	Firmicutes	Tissierellia	Tissierellales	Peptoniphilaceae	1073349	71521	GCF_000758765.1
Anaerostipes caccae DSMZ 14662	Anaerostipes	caccae	NA	NA	DSMZ	14662	Bacteria	Firmicutes	Clostridia	Clostridiales	Lachnospiraceae	411490	18213	GCF_000154305.1
Anaerostipes sp. 3_2_56FAA BEI HM-220 904a	Anaerostipes	NA	3_2_56FAA	904a	BEI	HM-220	Bacteria	Firmicutes	Clostridia	Clostridiales	Lachnospiraceae	105841	39999	GCF_000185825.1
Anaerostipes sp. 3_2_56FAA BEI HM-220 904b	Anaerostipes	NA	3_2_56FAA	904b	BEI	HM-220	Bacteria	Firmicutes	Clostridia	Clostridiales	Lachnospiraceae	105841	39999	GCF_000185825.1
Anaerotruncus colihominis DSMZ 17241	Anaerotruncus	colihominis	NA	NA	DSMZ	17241	Bacteria	Firmicutes	Clostridia	Clostridiales	Ruminococcaceae	445972	19659	GCF_000154565.1
Atopobium parvulum DSM 20469	Atopobium	parvulum	DSM 20469	NA	NA	NA	Bacteria	Actinobacteria	Coriobacteriia	Coriobacteriales	Atopobiaceae	1073350	71523	GCF_000024225.1
Bacillus sp. 7_6_55CFAA_CT2 BEI HM-231	Bacillus	NA	7_6_55CFAA_CT2	NA	BEI	HM-231	Bacteria	Firmicutes	Bacilli	Bacillales	Bacillaceae	665957	40005	GCF_000238655.1
Bacteroides caccae ATCC 43185	Bacteroides	caccae	NA	NA	ATCC	43185	Bacteria	Bacteroidetes	Bacteroidia	Bacteroidales	Bacteroidaceae	411901	18163	GCF_000169015.1
Bacteroides caccae CL03T12C61 BEI HM-728	Bacteroides	caccae	CL03T12C61	NA	BEI	HM-728	Bacteria	Bacteroidetes	Bacteroidia	Bacteroidales	Bacteroidaceae	997873	64801	GCF_000273725.1
Bacteroides cellulosilyticus CL02T12C19 BEI HM-726	Bacteroides	cellulosilyticus	CL02T12C19	NA	BEI	HM-726	Bacteria	Bacteroidetes	Bacteroidia	Bacteroidales	Bacteroidaceae	997874	64803	GCF_000273015.1
Bacteroides cellulosilyticus DSMZ 14838	Bacteroides	cellulosilyticus	NA	NA	DSMZ	14838	Bacteria	Bacteroidetes	Bacteroidia	Bacteroidales	Bacteroidaceae	537012	30027	GCF_000158035.1
Bacteroides coprophilus DSMZ 18228	Bacteroides	coprophilus	NA	NA	DSMZ	18228	Bacteria	Bacteroidetes	Bacteroidia	Bacteroidales	Bacteroidaceae	547042	30371	GCF_000157915.1
Bacteroides dorei 5_1_36/D4 BEI HM-29	Bacteroides	dorei	5_1_36/D4	NA	BEI	HM-29	Bacteria	Bacteroidetes	Bacteroidia	Bacteroidales	Bacteroidaceae	556260	32451	GCF_000158335.2
Bacteroides dorei CL02T00C15 BEI HM-717	Bacteroides	dorei	CL02T00C15	NA	BEI	HM-717	Bacteria	Bacteroidetes	Bacteroidia	Bacteroidales	Bacteroidaceae	997875	64805	GCF_000273035.1
Bacteroides dorei CL02T12C06 BEI HM-719	Bacteroides	dorei	CL02T12C06	NA	BEI	HM-719	Bacteria	Bacteroidetes	Bacteroidia	Bacteroidales	Bacteroidaceae	997876	64807	GCF_000273055.1
Bacteroides dorei CL03T12C01 BEI HM-718	Bacteroides	dorei	CL03T12C01	NA	BEI	HM-718	Bacteria	Bacteroidetes	Bacteroidia	Bacteroidales	Bacteroidaceae	997877	64809	GCF_000273075.1
Bacteroides dorei DSMZ 17855	Bacteroides	dorei	NA	NA	DSMZ	17855	Bacteria	Bacteroidetes	Bacteroidia	Bacteroidales	Bacteroidaceae	483217	27831	GCF_000156075.1
Bacteroides eggerthii ATCC 27754	Bacteroides	eggerthii	NA	NA	ATCC	27754	Bacteria	Bacteroidetes	Bacteroidia	Bacteroidales	Bacteroidaceae	483216	27827	GCF_000155815.1
Bacteroides finegoldii CL09T03C10 BEI HM-727	Bacteroides	finegoldii	CL09T03C10	NA	BEI	HM-727	Bacteria	Bacteroidetes	Bacteroidia	Bacteroidales	Bacteroidaceae	997888	64831	GCF_000304195.1
Bacteroides finegoldii DSMZ 17565	Bacteroides	finegoldii	NA	NA	DSMZ	17565	Bacteria	Bacteroidetes	Bacteroidia	Bacteroidales	Bacteroidaceae	483215	27823	GCF_000156195.1
Bacteroides fragilis 3_1_12 BEI HM-20	Bacteroides	fragilis	3_1_12	NA	BEI	HM-20	Bacteria	Bacteroidetes	Bacteroidia	Bacteroidales	Bacteroidaceae	457424	32433	GCF_000157015.1
Bacteroides fragilis CL03T12C07 BEI HM-714	Bacteroides	fragilis	CL03T12C07	NA	BEI	HM-714	Bacteria	Bacteroidetes	Bacteroidia	Bacteroidales	Bacteroidaceae	997879	64813	GCF_000273115.1
Bacteroides fragilis CL05T00C42 BEI HM-711	Bacteroides	fragilis	CL05T00C42	NA	BEI	HM-711	Bacteria	Bacteroidetes	Bacteroidia	Bacteroidales	Bacteroidaceae	997880	64815	GCF_000273765.1
Bacteroides fragilis CL07T12C05 BEI HM-710	Bacteroides	fragilis	CL07T12C05	NA	BEI	HM-710	Bacteria	Bacteroidetes	Bacteroidia	Bacteroidales	Bacteroidaceae	997883	64821	GCF_000273155.1
Bacteroides fragilis NCTC 9343	Bacteroides	fragilis	NA	NA	NCTC	9343	Bacteria	Bacteroidetes	Bacteroidia	Bacteroidales	Bacteroidaceae	272559	46	GCF_000025985.1
Bacteroides intestinalis DSMZ 17393	Bacteroides	intestinalis	NA	NA	DSMZ	17393	Bacteria	Bacteroidetes	Bacteroidia	Bacteroidales	Bacteroidaceae	471870	20523	GCF_000172175.1
Bacteroides ovatus 3_8_47FAA BEI HM-222	Bacteroides	ovatus	3_8_47FAA	NA	BEI	HM-222	Bacteria	Bacteroidetes	Bacteroidia	Bacteroidales	Bacteroidaceae	665954	40011	GCF_000218325.1
Bacteroides ovatus ATCC 8483	Bacteroides	ovatus	NA	NA	ATCC	8483	Bacteria	Bacteroidetes	Bacteroidia	Bacteroidales	Bacteroidaceae	411476	18191	GCF_000154125.1
Bacteroides plebeius DSMZ 17135	Bacteroides	plebeius	NA	NA	DSMZ	17135	Bacteria	Bacteroidetes	Bacteroidia	Bacteroidales	Bacteroidaceae	484018	27829	GCF_000187895.1
Bacteroides salyersiae CL02T12C01 BEI HM-725	Bacteroides	salyersiae	CL02T12C01	NA	BEI	HM-725	Bacteria	Bacteroidetes	Bacteroidia	Bacteroidales	Bacteroidaceae	997887	64829	GCF_000273235.1
Bacteroides sp. 1_1_30 BEI HM-22	Bacteroides	NA	1_1_30	NA	BEI	HM-22	Bacteria	Bacteroidetes	Bacteroidia	Bacteroidales	Bacteroidaceae	457387	41955	GCF_000218365.1
Bacteroides sp. 1_1_6 BEI HM-23	Bacteroides	NA	1_1_6	NA	BEI	HM-23	Bacteria	Bacteroidetes	Bacteroidia	Bacteroidales	Bacteroidaceae	818	32435	GCF_000159875.2
Bacteroides sp. 2_1_16 BEI HM-58	Bacteroides	NA	2_1_16	NA	BEI	HM-58	Bacteria	Bacteroidetes	Bacteroidia	Bacteroidales	Bacteroidaceae	817	38347	GCF_000162135.1
Bacteroides sp. 2_1_22 BEI HM-18	Bacteroides	NA	2_1_22	NA	BEI	HM-18	Bacteria	Bacteroidetes	Bacteroidia	Bacteroidales	Bacteroidaceae	469588	38349	GCF_000162155.1
Bacteroides sp. 3_1_19 BEI HM-19	Bacteroides	NA	3_1_19	NA	BEI	HM-19	Bacteria	Bacteroidetes	Bacteroidia	Bacteroidales	Bacteroidaceae	469592	41951	GCF_000163655.1
Bacteroides sp. 4_1_36 BEI HM-258	Bacteroides	NA	4_1_36	NA	BEI	HM-258	Bacteria	Bacteroidetes	Bacteroidia	Bacteroidales	Bacteroidaceae	457393	39357	GCF_000185585.1
Bacteroides sp. 9_1_42FAA BEI HM-27	Bacteroides	NA	9_1_42FAA	NA	BEI	HM-27	Bacteria	Bacteroidetes	Bacteroidia	Bacteroidales	Bacteroidaceae	457395	32445	GCF_000157075.2
Bacteroides sp. D20 BEI HM-189	Bacteroides	NA	D20	NA	BEI	HM-189	Bacteria	Bacteroidetes	Bacteroidia	Bacteroidales	Bacteroidaceae	585543	38355	GCF_000162215.1
Bacteroides stercoris ATCC 43183	Bacteroides	stercoris	NA	NA	ATCC	43183	Bacteria	Bacteroidetes	Bacteroidia	Bacteroidales	Bacteroidaceae	449673	19859	GCF_000154525.1
Bacteroides stercoris CC31F BEI HM-1036	Bacteroides	stercoris	CC31F	NA	BEI	HM-1036	Bacteria	Bacteroidetes	Bacteroidia	Bacteroidales	Bacteroidaceae	1073351	71531	GCF_000413395.1
Bacteroides thetaiotaomicron VPI 5482	Bacteroides	thetaiotaomicron	NA	NA	VPI	5482	Bacteria	Bacteroidetes	Bacteroidia	Bacteroidales	Bacteroidaceae	226186	399	GCF_000011065.1
Bacteroides uniformis ATCC 8492	Bacteroides	uniformis	NA	NA	ATCC	8492	Bacteria	Bacteroidetes	Bacteroidia	Bacteroidales	Bacteroidaceae	411479	18195	GCF_000154205.1
Bacteroides vulgatus ATCC 8482	Bacteroides	vulgatus	NA	NA	ATCC	8482	Bacteria	Bacteroidetes	Bacteroidia	Bacteroidales	Bacteroidaceae	435590	13378	GCF_000012825.1
Bacteroides vulgatus CL09T03C04 BEI HM-720	Bacteroides	vulgatus	CL09T03C04	NA	BEI	HM-720	Bacteria	Bacteroidetes	Bacteroidia	Bacteroidales	Bacteroidaceae	997891	64837	GCF_000273295.1
Bacteroides xylanoisolvens XB1A DSMZ 18836	Bacteroides	xylanoisolvens	XB1A	NA	DSMZ	18836	Bacteria	Bacteroidetes	Bacteroidia	Bacteroidales	Bacteroidaceae	657309	39177	GCF_000210075.1
Bifidobacterium adolescentis L2-32	Bifidobacterium	adolescentis	L2-32	NA	NA	NA	Bacteria	Actinobacteria	Actinobacteria	Bifidobacteriales	Bifidobacteriaceae	411481	18197	GCF_000154085.1
Bifidobacterium bifidum DSMZ 20456	Bifidobacterium	bifidum	NA	NA	DSMZ	20456	Bacteria	Actinobacteria	Actinobacteria	Bifidobacteriales	Bifidobacteriaceae	500634	28655	GCF_000466525.1
Bifidobacterium breve DSMZ 20213	Bifidobacterium	breve	NA	NA	DSMZ	20213	Bacteria	Actinobacteria	Actinobacteria	Bifidobacteriales	Bifidobacteriaceae	518634	279561	GCF_001025175.1
Bifidobacterium breve UCC2003	Bifidobacterium	breve	UCC2003	NA	NA	NA	Bacteria	Actinobacteria	Actinobacteria	Bifidobacteriales	Bifidobacteriaceae	326426	13487	GCF_000220135.1
Bifidobacterium catenulatum DSMZ 16992	Bifidobacterium	catenulatum	NA	NA	DSMZ	16992	Bacteria	Actinobacteria	Actinobacteria	Bifidobacteriales	Bifidobacteriaceae	566552	279562	GCF_001025195.1
Bifidobacterium dentium ATCC 27678	Bifidobacterium	dentium	NA	NA	ATCC	27678	Bacteria	Actinobacteria	Actinobacteria	Bifidobacteriales	Bifidobacteriaceae	473819	20555	GCF_000172135.1
Bifidobacterium gallicum DSMZ 20093	Bifidobacterium	gallicum	NA	NA	DSMZ	20093	Bacteria	Actinobacteria	Actinobacteria	Bifidobacteriales	Bifidobacteriaceae	561180	30751	GCF_000173375.1
Bifidobacterium infantis ATCC 15697	Bifidobacterium	infantis	NA	NA	ATCC	15697	Bacteria	Actinobacteria	Actinobacteria	Bifidobacteriales	Bifidobacteriaceae	391904	17189	GCF_000020425.1
Bifidobacterium longum NCC 2705	Bifidobacterium	longum	NA	NA	ncc	2705	Bacteria	Actinobacteria	Actinobacteria	Bifidobacteriales	Bifidobacteriaceae	206672	328	GCF_000007525.1
Bifidobacterium longum reuter ATCC 55813	Bifidobacterium	longum	retuer	NA	ATCC	55813	Bacteria	Actinobacteria	Actinobacteria	Bifidobacteriales	Bifidobacteriaceae	548480	31437	GCF_000003135.1
Bifidobacterium pseudocatenulatum DSMZ 20438	Bifidobacterium	pseudocatenulatum	NA	NA	DSMZ	20438	Bacteria	Actinobacteria	Actinobacteria	Bifidobacteriales	Bifidobacteriaceae	547043	30373	GCF_000173435.1
Blautia hansenii DSMZ 20583	Blautia	hansenii	NA	NA	DSMZ	20583	Bacteria	Firmicutes	Clostridia	Clostridiales	Lachnospiraceae	537007	30021	GCF_000156675.1
Blautia producta DMSZ 2950	Blautia	producta	NA	NA	DMSZ	2950	Bacteria	Firmicutes	Clostridia	Clostridiales	Lachnospiraceae	1121114	169801	GCF_000373885.1
Catenibacterium mitsuokai DSMZ 15897	Catenibacterium	mitsuokai	NA	NA	DSMZ	15897	Bacteria	Firmicutes	Erysipelotrichia	Erysipelotrichales	Erysipelotrichaceae	451640	19923	GCF_000173795.1
Citrobacter portucalensis 30_2 BEI HM-34	Citrobacter	portucalensis	30_2	NA	BEI	HM-34	Bacteria	Proteobacteria	Gammaproteobacteria	Enterobacteriales	Enterobacteriaceae	1639133	32453	GCF_000158355.2
Citrobacter portucalensis 4_7_47CFAA BEI HM-299	Citrobacter	portucalensis	4_7_47CFAA	NA	BEI	HM-299	Bacteria	Proteobacteria	Gammaproteobacteria	Enterobacteriales	Enterobacteriaceae	1639133	46379	GCF_000238735.1
Citrobacter youngae ATCC 29220	Citrobacter	youngae	NA	NA	ATCC	29220	Bacteria	Proteobacteria	Gammaproteobacteria	Enterobacteriales	Enterobacteriaceae	500640	28665	GCF_000155975.1
Clostridium sp. D5	Clostridium	NA	D5	NA	BEI	HM-84	Bacteria	Firmicutes	Clostridia	Eubacteriales	Clostridaceae	556261	32459	GCF_000190355.1
Clostridioides difficile ATCC BAA-1801	Clostridioides	difficile	BAA-1801	NA	ATCC	NA	Bacteria	Firmicutes	Clostridia	Eubacteriales	Peptostreptococcaceae	1496	562328	GCA_008386005.1
Clostridioides difficile BI9	Clostridioides	difficile	BI-9	NA	Lawley	NA	Bacteria	Firmicutes	Clostridia	Eubacteriales	Peptostreptococcaceae	699032	42473	GCA_000270485.1
Clostridioides difficile M68	Clostridioides	difficile	M68	NA	Lawley	NA	Bacteria	Firmicutes	Clostridia	Eubacteriales	Peptostreptococcaceae	699037	42463	GCF_000210395.1
Enterocloster aldenensis AM40-2AC	Enterocloster	aldenensis	AM40-2AC	NA	NA	NA	Bacteria	Firmicutes	Clostridia	Eubacteriales	Lachnospiraceae	NA	NA	GCF_003467385.1
Enterocloster asparagiformis DSMZ 15981	Enterocloster	asparagiformis	NA	NA	DSMZ	15981	Bacteria	Firmicutes	Clostridia	Eubacteriales	Lachnospiraceae	518636	29263	GCF_000158075.1
Enterocloster bolteae ATCC BAA-613	Enterocloster	bolteae	NA	NA	ATCC	BAA-613	Bacteria	Firmicutes	Clostridia	Eubacteriales	Lachnospiraceae	411902	18165	GCF_000154365.1
Enterocloster bolteae WAL-14578 BEI HM-318	Enterocloster	bolteae	WAL-14578	NA	BEI	HM-318	Bacteria	Firmicutes	Clostridia	Eubacteriales	Lachnospiraceae	742732	46383	GCF_001078425.1
Enterocloster citroniae WAL-17108 BEI HM-315	Enterocloster	citroniae	WAL-17108	NA	BEI	HM-315	Bacteria	Firmicutes	Clostridia	Eubacteriales	Lachnospiraceae	742733	46385	GCF_000233455.1
Enterocloster clostridioformis 2_1_49FAA BEI HM-306	Enterocloster	clostridioformis	2_1_49FAA	NA	BEI	HM-306	Bacteria	Firmicutes	Clostridia	Eubacteriales	Lachnospiraceae	742735	46389	GCF_000234155.1
Enterocloster clostridioformis WAL-7855 BEI HM-317	Enterocloster	clostridioformis	WAL-7855	NA	BEI	HM-317	Bacteria	Firmicutes	Clostridia	Eubacteriales	Lachnospiraceae	742736	46391	GCF_001078445.1
Hungatella hathewayi WAL-18680 BEI HM-308	Hungatella	hathewayi	WAL-18680	NA	BEI	HM-308	Bacteria	Firmicutes	Clostridia	Eubacteriales	Clostridaceae	742737	46393	GCF_000235505.1
Clostridium hylemonae DSMZ 15053	Clostridium	hylemonae	NA	NA	DSMZ	15053	Bacteria	Firmicutes	Clostridia	Eubacteriales	Lachnospiraceae	553973	30369	GCF_000156515.1
Clostridium leptum DSMZ 753	Clostridium	leptum	NA	NA	DSMZ	753	Bacteria	Firmicutes	Clostridia	Eubacteriales	Oscillospiraceae	428125	18923	GCF_000154345.1
Clostridium perfringens CPI 18-6	Clostridium	perfringens	CPI 18-6	NA	NA	NA	Bacteria	Firmicutes	Clostridia	Eubacteriales	Clostridaceae	NA	NA	GCF_020138775.1
Clostridium perfringens WAL-14572 BEI HM-310	Clostridium	perfringens	WAL-14572	NA	BEI	HM-310	Bacteria	Firmicutes	Clostridia	Eubacteriales	Clostridaceae	742739	46397	GCF_000243175.1
Lacrimispora saccharolytica WM1 DSMZ 2544	Lacrimispora	saccharolytica	WM1	NA	DSMZ	2544	Bacteria	Firmicutes	Clostridia	Eubacteriales	Lachnospiraceae	610130	42097	GCF_000144625.1
Clostridium scindens ATCC 35704	Clostridium	scindens	NA	NA	ATCC	35704	Bacteria	Firmicutes	Clostridia	Eubacteriales	Lachnospiraceae	411468	18175	GCF_000154505.1
Clostridium sp. KLE 1755 BEI HM-1033	Clostridium	NA	KLE 1755	NA	BEI	HM-1033	Bacteria	Firmicutes	Clostridia	Eubacteriales	Clostridaceae	1226325	173640	GCF_000466465.2
Clostridium spiroforme DSMZ 1552	Clostridium	spiroforme	DSMZ 1552	NA	NA	NA	Bacteria	Firmicutes	Erysipelotrichia	Erysipelotrichales	Erysipelotrichaceae	NA	NA	GCF_000154805.1
Clostridium spiroforme	Clostridium	spiroforme	NA	NA	NA	NA	Bacteria	Firmicutes	Erysipelotrichia	Erysipelotrichales	Erysipelotrichaceae	NA	NA	GCF_902373765.1
Clostridium sporogenes ATCC 15579	Clostridium	sporogenes	NA	NA	ATCC	15579	Bacteria	Firmicutes	Clostridia	Eubacteriales	Clostridaceae	471871	20549	GCF_000155085.1
Clostridium symbiosum BEI HM-309	Clostridium	symbiosum	NA	NA	BEI	HM-309	Bacteria	Firmicutes	Clostridia	Eubacteriales	Lachnospiraceae	742740	46399	GCF_000189595.1
Clostridium symbiosum WAL 14673 BEI HM-319	Clostridium	symbiosum	WAL 14673	NA	BEI	HM-319	Bacteria	Firmicutes	Clostridia	Eubacteriales	Lachnospiraceae	742741	46401	GCF_000189615.1
Collinsella aerofaciens ATCC 25986	Collinsella	aerofaciens	NA	NA	ATCC	25986	Bacteria	Actinobacteria	Coriobacteriia	Coriobacteriales	Coriobacteriaceae	411903	18167	GCF_000169035.1
Coprococcus comes ATCC 27758	Coprococcus	comes	NA	NA	ATCC	27758	Bacteria	Firmicutes	Clostridia	Clostridiales	Enterococcaceae	470146	20525	GCF_000155875.1
Coprococcus sp. HPP0048 BEI HM-794	Coprococcus	NA	HPP0048	NA	BEI	HM-794	Bacteria	Firmicutes	Clostridia	Clostridiales	Lachnospiraceae	1078091	72501	GCF_000411355.1
Coprococcus sp. HPP0074 BEI HM-793	Coprococcus	NA	HPP0074	NA	BEI	HM-793	Bacteria	Firmicutes	Clostridia	Clostridiales	Lachnospiraceae	1078090	72499	GCF_000411335.1
Desulfovibrio piger ATCC 29098 M1	Desulfovibrio	piger	M1	NA	ATCC	29098	Bacteria	Proteobacteria	Deltaproteobacteria	Desulfovibrionales	Desulfovibrionaceae	411464	18161	GCF_000156375.1
Desulfovibrio piger ATCC 29098 M2	Desulfovibrio	piger	M2	NA	ATCC	29098	Bacteria	Proteobacteria	Deltaproteobacteria	Desulfovibrionales	Desulfovibrionaceae	411464	18161	GCF_000156375.1
Dorea formicigenerans ATCC 27755	Dorea	formicigenerans	NA	NA	ATCC	27755	Bacteria	Firmicutes	Clostridia	Clostridiales	Lachnospiraceae	411461	18155	GCF_000169235.1
Dorea longicatena DSMZ 13814	Dorea	longicatena	NA	NA	DSMZ	13814	Bacteria	Firmicutes	Clostridia	Clostridiales	Lachnospiraceae	411462	18157	GCF_000154065.1
Edwardsiella tarda ATCC 23685	Edwardsiella	tarda	NA	NA	ATCC	23685	Bacteria	Proteobacteria	Gammaproteobacteria	Enterobacteriales	Hafniaceae	500638	28661	GCF_000163955.1
Eggerthella lenta DSMZ 2243	Eggerthella	lenta	NA	NA	DSMZ	2243	Bacteria	Actinobacteria	Coriobacteriia	Coriobacteriales	Eggerthellaceae	479437	21093	GCF_000024265.1
Enterobacter cancerogenus ATCC 35316	Enterobacter	cancerogenus	NA	NA	ATCC	35316	Bacteria	Proteobacteria	Gammaproteobacteria	Enterobacteriales	Enterobacteriaceae	500639	28663	GCF_000155995.1
Enterococcus faecalis TX1322 BEI HM-202	Enterococcus	faecalis	TX1322	NA	BEI	HM-202	Bacteria	Firmicutes	Bacilli	Lactobacillales	Enterococcaceae	525278	31461	GCF_000159275.1
Enterococcus faecalis TX2137 BEI HM-432	Enterococcus	faecalis	TX2137	NA	BEI	HM-432	Bacteria	Firmicutes	Bacilli	Lactobacillales	Enterococcaceae	749491	47129	GCF_000147595.1
Enterococcus faecium ERV165 BEI HM-970	Enterococcus	faecium	ERV165	NA	BEI	HM-970	Bacteria	Firmicutes	Bacilli	Lactobacillales	Enterococcaceae	1134822	82033	GCF_000295235.2
Enterococcus faecium TX1330 BEI HM-204	Enterococcus	faecium	TX1330	NA	BEI	HM-204	Bacteria	Firmicutes	Bacilli	Lactobacillales	Enterococcaceae	525279	31463	GCF_000159675.1
Escherichia coli MG-1655 ATCC 7000926	Escherichia	coli	MG-1655	NA	ATCC	7000926	Bacteria	Proteobacteria	Gammaproteobacteria	Enterobacteriales	Enterobacteriaceae	511145Â	225	GCF_000005845.2
Eubacterium eligens DSMZ 3376	Eubacterium	eligens	NA	NA	DSMZ	3376	Bacteria	Firmicutes	Clostridia	Clostridiales	Eubacteriaceae	515620	29073	GCF_000146185.1
Eubacterium rectale ATCC 33656	Eubacterium	rectale	NA	NA	ATCC	33656	Bacteria	Firmicutes	Clostridia	Clostridiales	Eubacteriaceae	515619	29071	GCF_000020605.1
Eubacterium siraeum DSMZ 15702	Eubacterium	siraeum	NA	NA	DSMZ	15702	Bacteria	Firmicutes	Clostridia	Clostridiales	Eubacteriaceae	428128	18921	GCF_000154325.1
Eubacterium ventriosum DSMZ 3988	Eubacterium	ventriosum	NA	NA	DSMZ	3988	Bacteria	Firmicutes	Clostridia	Clostridiales	Eubacteriaceae	411463	18159	GCF_000153885.1
Facklamia sp. HMSC062C11	Facklamia	NA					Bacteria	Firmicutes	Bacilli	Lactobacillales	Aerococcaceae	NA	NA	GCF_001810675.1
Faecalibacterium prausnitzii A2-165 DSMZ 17677	Faecalibacterium	prausnitzii	A2-165	NA	DSMZ	17677	Bacteria	Firmicutes	Clostridia	Clostridiales	Ruminococcaceae	411483	18199	GCF_000162015.1
Faecalibacterium prausnitzii KLE1255 BEI HM-473	Faecalibacterium	prausnitzii	KLE1255	NA	BEI	HM-473	Bacteria	Firmicutes	Clostridia	Clostridiales	Ruminococcaceae	748224	46809	GCF_000166035.1
Fusobacterium nucleatum CTI-2 BEI HM-993	Fusobacterium	nucleatum	CTI-2	NA	BEI	HM-993	Bacteria	Fusobacteria	Fusobacteriia	Fusobacteriales	Fusobacteriaceae	1204475	170357	GCF_000479265.1
Fusobacterium nucleatum subsp. animalis D11 BEI HM-75	Fusobacterium	nucleatum	subsp. animalis, D11	NA	BEI	HM-75	Bacteria	Fusobacteria	Fusobacteriia	Fusobacteriales	Fusobacteriaceae	556264	32501	GCF_000158535.2
Fusobacterium ulcerans 12-1B BEI HM-57	Fusobacterium	ulcerans	12-1B	NA	BEI	HM-57	Bacteria	Fusobacteria	Fusobacteriia	Fusobacteriales	Fusobacteriaceae	457404	32471	GCF_000242995.2
Granulicatella adiacens DSMZ 9848	Granulicatella	adiacens	NA	NA	DSMZ	9848	Bacteria	Firmicutes	Bacilli	Lactobacillales	Carnobacteriaceae	638301	37271	GCF_000160675.1
Holdemanella biformis DSMZ 3989	Holdemanella	biforme	NA	NA	DSMZ	3989	Bacteria	Firmicutes	Clostridia	Clostridiales	Erysipelotrichaceae	518637	29269	GCF_000156655.1
Holdemania filiformis DSMZ 12042	Holdemania	filiformis	NA	NA	DSMZ	12042	Bacteria	Firmicutes	Erysipelotrichia	Erysipelotrichales	Erysipelotrichaceae	545696	30361	GCF_000157995.1
Hungatella hathewayi DSM 13479	Hungatella	hathewayi	NA	NA	DSMZ	13479	Bacteria	Firmicutes	Clostridia	Clostridiales	Clostridaceae	566550	30755	GCF_000160095.1
Intestinibacter bartlettii DSM 16795	Intestinibacter	bartlettii	NA	NA	DSMZ	16795	Bacteria	Firmicutes	Clostridia	Clostridiales	Clostridaceae	445973	19661	GCF_000154445.1
Lachnospiraceae sp. 1_4_56FAA BEI HM-161	Lachnospiraceae	NA	1_4_56FAA	NA	BEI	HM-161	Bacteria	Firmicutes	Clostridia	Clostridiales	Lachnospiraceae	658655	39379	GCF_000218385.1
Lachnospiraceae sp. 2_1_58FAA BEI HM-154	Lachnospiraceae	NA	2_1_58FAA	NA	BEI	HM-154	Bacteria	Firmicutes	Clostridia	Clostridiales	Lachnospiraceae	658082	39381	GCF_000218465.1
Lachnospiraceae sp. 7_1_58FAA BEI HM-153	Lachnospiraceae	NA	7_1_58FAA	NA	BEI	HM-153	Bacteria	Firmicutes	Clostridia	Clostridiales	Lachnospiraceae	658087	39397	GCF_000242155.1
Lactobacillus paracasei subspecies paracasei ATCC BAA-52	Lactobacillus	paracasei	subspecies paracasei	NA	ATCC	BAA-52	Bacteria	Firmicutes	Bacilli	Lactobacillales	Lactobacillaceae	1423829Â	222257	GCF_001436385.1
Lactobacillus plantarum ATCC BAA-793	Lactobacillus	plantarum	NA	NA	ATCC	BAA-793	Bacteria	Firmicutes	Bacilli	Lactobacillales	Lactobacillaceae	220668	356	GCF_000203855.3
Lactobacillus reuteri CF48-3A BEI HM-102	Lactobacillus	reuteri	CF48-3A	NA	BEI	HM-102	Bacteria	Firmicutes	Bacilli	Lactobacillales	Lactobacillaceae	525341	31553	GCF_000159615.1
Lactobacillus reuteri F275 ATCC 23272	Lactobacillus	reuteri	F275	NA	ATCC	23272	Bacteria	Firmicutes	Bacilli	Lactobacillales	Lactobacillaceae	557436Â	15766	GCF_000016825.1
Lactobacillus rhamnosus GG ATCC 53103	Lactobacillus	rhamnosus	GG	NA	ATCC	53103	Bacteria	Firmicutes	Bacilli	Lactobacillales	Lactobacillaceae	568703	40637	GCF_000011045.1
Lactobacillus rhamnosus LMS2-1 BEI HM-106	Lactobacillus	rhamnosus	LMS2-1	NA	BEI	HM-106	Bacteria	Firmicutes	Bacilli	Lactobacillales	Lactobacillaceae	525361	31497	GCF_000160175.1
Lactobacillus ruminis ATCC 25644	Lactobacillus	ruminis	NA	NA	ATCC	25644	Bacteria	Firmicutes	Bacilli	Lactobacillales	Lactobacillaceae	525362	31499	GCF_000159375.2
Lactococcus lactis DSMZ 20729	Lactococcus	lactis	NA	NA	DSMZ	20729	Bacteria	Firmicutes	Bacilli	Lactobacillales	Streptococcaceae	272623	72	GCF_000006865.1
Marvinbryantia formatexigens DSMZ 14469	Marvinbryantia	formatexigens	NA	NA	DSMZ	14469	Bacteria	Firmicutes	Clostridia	Clostridiales	Lachnospiraceae	478749	21051	GCF_000173815.1
Mitsuokella multacida DSMZ 20544	Mitsuokella	multacida	NA	NA	DSMZ	20544	Bacteria	Firmicutes	Negativicutes	Selenomonadales	Selenomonadaceae	500635	28653	GCF_000155955.1
Muribaculum intestinale DSMZ 28989 YL27	Muribaculum	intestinale	YL27	NA	DSMZ	28989	Bacteria	Bacteroidetes	Bacteroidia	Bacteroidia	Muribaculaceae	1796646Â	289613	GCF_002201515.1
Parabacteroides distasonis ATCC 8503	Parabacteroides	distasonis	NA	NA	ATCC	8503	Bacteria	Bacteroidetes	Bacteroidia	Bacteroidales	Tannerellaceae	435591	13485	GCF_000012845.1
Parabacteroides goldsteinii BFG-241	Parabacteroides	goldsteinii	BFG-241	NA	NA	NA	Bacteria	Bacteroidetes	Bacteroidia	Bacteroidales	Tannerellaceae			GCF_020091425.1
Parabacteroides johnsonii DSMZ 18315	Parabacteroides	johnsonii	NA	NA	DSMZ	18315	Bacteria	Bacteroidetes	Bacteroidia	Bacteroidales	Tannerellaceae	537006	30007	GCF_000156495.1
Parabacteroides merdae ATCC 43184	Parabacteroides	merdae	NA	NA	ATCC	43184	Bacteria	Bacteroidetes	Bacteroidia	Bacteroidales	Tannerellaceae	411477	18193	GCF_000154105.1
Parabacteroides merdae CL09T00C40 BEI HM-729	Parabacteroides	merdae	CL09T00C40	NA	BEI	HM-729	Bacteria	Bacteroidetes	Bacteroidia	Bacteroidales	Tannerellaceae	999421	64893	GCF_000307495.1
Parabacteroides sp. D13 BEI HM-77	Parabacteroides	NA	D13	NA	BEI	HM-77	Bacteria	Bacteroidetes	Bacteroidia	Bacteroidales	Tannerellaceae	563193	38359	GCF_000162275.1
Peptostreptococcus anaerobius	Peptostreptococcus	anaerobius	NCTC11460	NA			Bacteria	Firmicutes	Clostridia	Clostridiales	Peptostreptocaccaceae			GCF_900454605.1
Prevotella buccae D17	Prevotella	buccae	D17	NA	NA	NA	Bacteria	Bacteroidetes	Bacteroidia	Bacteroidales	Prevotellaceae	575611	38737	GCF_000162455.1
Prevotella buccalis ATCC 35310	Prevotella	buccalis	NA	NA	ATCC	35310	Bacteria	Bacteroidetes	Bacteroidia	Bacteroidales	Prevotellaceae	679190	40669	GCF_000177075.1
Prevotella oralis CC98A BEI HM-1054	Prevotella	oralis	CC98A	NA	BEI	HM-1054	Bacteria	Bacteroidetes	Bacteroidia	Bacteroidales	Prevotellaceae	1073367	71567	GCF_000507905.1
Prevotella oralis HGA0225 BEI HM-849	Prevotella	oralis	HGA0225	NA	BEI	HM-849	Bacteria	Bacteroidetes	Bacteroidia	Bacteroidales	Prevotellaceae	1203550	169459	GCF_000413355.1
Proteus penneri ATCC 35198	Proteus	penneri	NA	NA	ATCC	35198	Bacteria	Proteobacteria	Gammaproteobacteria	Enterobacteriales	Morganellaceae	471881	20551	GCF_000155835.1
Providencia rustigianii DSM 4541	Providencia	rustigianii	NA	NA	DSM	4541	Bacteria	Proteobacteria	Gammaproteobacteria	Enterobacteriales	Morganellaceae	500637	28651	GCF_000156395.1
Providencia stuartii ATCC 25827	Providencia	stuartii	NA	NA	ATCC	25827	Bacteria	Proteobacteria	Gammaproteobacteria	Enterobacteriales	Morganellaceae	471874	20553	GCF_000154865.1
Roseburia inulinivorans DSMZ 16841	Roseburia	inulinivorans	NA	NA	DSMZ	16841	Bacteria	Firmicutes	Clostridia	Clostridiales	Lachnospiraceae	622312	30757	GCF_000174195.1
Ruminococcaceae sp. D16 BEI HM-79	Ruminococcaceae	NA	D16	NA	BEI	HM-79	Bacteria	Firmicutes	Clostridia	Clostridiales	Ruminococcaceae	552398	42541	GCF_000177015.3
Ruminococcus bromii ATCC 27255	Ruminococcus	bromii	NA	NA	ATCC	27255	Bacteria	Firmicutes	Clostridia	Clostridiales	Ruminococcaceae	40518	390910	GCF_002834225.1
Ruminococcus gnavus ATCC 29149	Ruminococcus	gnavus	NA	NA	ATCC	29149	Bacteria	Firmicutes	Clostridia	Clostridiales	Ruminococcaceae	411470	18179	GCF_000169475.1
Ruminococcus gnavus CC55_001C BEI HM-1056	Ruminococcus	gnavus	CC55_001C	NA	BEI	HM-1056	Bacteria	Firmicutes	Clostridia	Clostridiales	Ruminococcaceae	1073375	71557	GCF_000507805.1
Ruminococcus lactaris CC59_002D BEI HM-1057	Ruminococcus	lactaris	CC59_002D	NA	BEI	HM-1057	Bacteria	Firmicutes	Clostridia	Clostridiales	Ruminococcaceae	1073376	71573	GCF_000507785.1
Ruminococcus torques ATCC 27756	Ruminococcus	torques	NA	NA	ATCC	27756	Bacteria	Firmicutes	Clostridia	Clostridiales	Ruminococcaceae	411460	18153	GCF_000153925.1
Slackia exigua ATCC 700122	Slackia	exigua	NA	NA	ATCC	700122	Bacteria	Actinobacteria	Coriobacteriia	Coriobacteriales	Eggerthellaceae	649764	38335	GCF_000162875.1
Streptococcus parasanguinis CC87K BEI HM-1060	Streptococcus	parasanguinis	CC87K	NA	BEI	HM-1060	Bacteria	Firmicutes	Bacilli	Lactobacillales	Streptococcaceae	1073372	71579	GCF_000507765.1
Streptococcus thermophilus LMD-9 ATCC 19258	Streptococcus	thermophilus	LMD-9	NA	ATCC	19258	Bacteria	Firmicutes	Bacilli	Lactobacillales	Streptococcaceae	322159	13773	GCF_000014485.1
Subdoligranulum variabile DSMZ 15176	Subdoligranulum	variabile	NA	NA	DSMZ	15176	Bacteria	Firmicutes	Clostridia	Clostridiales	Ruminococcaceae	411471	18181	GCF_000157955.1
Tyzzerella nexilis DSM 1787	Tyzzerella	nexilis	NA	NA	DSMZ	1787	Bacteria	Firmicutes	Clostridia	Clostridiales	Clostridaceae	500632	28659	GCF_000156035.2
Varibaculum cambriense DSM 15806	Varibaculum	cambriense	DSM 15806	NA	NA	NA	Bacteria	Actinobacteria	Actinobacteria	Actinomycetales	Actinomycetaceae			GCF_000420065.1
Veillonella sp. HPA0037 BEI HM-850	Veillonella	NA	HPA0037	NA	BEI	HM-850	Bacteria	Firmicutes	Negativicutes	Veillonellales	Veillonellaceae	1203593	169494	GCF_000411535.1
