## Supplemental Table 2 for "Gut commensal *Enterocloster* species host inoviruses that are secreted *in vitro* and *in vivo*"

### Sheet: Clostridium spp. with inovirus
Bacteria containing putative inoviruses	Inovirus genome size (kbp)	Number of predicted ORFs in inovirus genome	Assembly ID	Bacterial genome Assembly accession link
Enterocloster bolteae ATCC BAA-613	7664	16	GCF_000154365.1	https://www.ncbi.nlm.nih.gov/assembly/GCF_000154365.1
Enterocloster bolteae WAL14578	7696	16	GCF_001078425.1	https://www.ncbi.nlm.nih.gov/assembly/GCF_001078425.1
Enterocloster clostridioformis 2 1 49FAA (C. clost. 455)	8367	17	GCF_000234155.1	https://www.ncbi.nlm.nih.gov/assembly/GCF_000234155.1
Enterocloster clostridioformis WAL7855 (C. clost. 538)	7703	16	GCF_001078445.1	https://www.ncbi.nlm.nih.gov/assembly/GCF_001078445.1
Enterocloster citroniae WAL-17108	6989	10	GCF_000233455.1	https://www.ncbi.nlm.nih.gov/assembly/GCF_000233455.1
Enterocloster aldenensis AM40 2AC	16033	16	GCF_003467385.1	https://www.ncbi.nlm.nih.gov/assembly/GCF_003467385.1
Hungatella hathewayi WAL 18680 BEI HM 308	8615	11	GCF_000235505.1	https://www.ncbi.nlm.nih.gov/assembly/GCF_000235505.1
Clostridium beijerinckii NRRL B-598	9779	15	GCF_000506785.4	https://www.ncbi.nlm.nih.gov/assembly/GCF_000506785.4/
Clostridium butyricum NBRC 13949	3996	8	GCF_006742065.1	https://www.ncbi.nlm.nih.gov/assembly/GCF_006742065.1/
Clostridium butyricum DSM 10702	3674	8	GCF_014131795.1	https://www.ncbi.nlm.nih.gov/assembly/GCF_014131795.1/
Enterocloster clostridiformis NBRC 113352	7703	15	GCF_006538465.1	https://www.ncbi.nlm.nih.gov/assembly/GCF_006538465.1/
Enterocloster clostridiformis MSK.2.26	7703	14	GCF_013304275.1	https://www.ncbi.nlm.nih.gov/assembly/GCF_013304275.1/
Enterocloster bolteae AHG0001	8742	11	GCF_020736955.1	https://www.ncbi.nlm.nih.gov/assembly/GCF_020736955.1/
