## Supplemental Table 3 for "Gut commensal *Enterocloster* species host inoviruses that are secreted *in vitro* and *in vivo*"

### Sheet: Enterocloster_genomes
Description	Organism	Kingdom	phylum	class	order	family	genus	BioProject_ID	Assembly_ID
Enterocloster clostridioformis strain MSK.2.73 NODE_100_length_6696_cov_175.05, whole genome shotgun sequence	Enterocloster clostridioformis	Bacteria	Firmicutes	Clostridia	Eubacteriales	Lachnospiraceae	Enterocloster	PRJNA224116	GCF_013304245.1
Enterocloster bolteae strain DFI.2.21 AHMKEBMP_1, whole genome shotgun sequence	Enterocloster bolteae	Bacteria	Firmicutes	Clostridia	Eubacteriales	Lachnospiraceae	Enterocloster	PRJNA224116	GCF_020555225.1
Enterocloster clostridioformis strain FDAARGOS_1529 tig00000002_arrow_pilon, whole genome shotgun sequence	Enterocloster clostridioformis	Bacteria	Firmicutes	Clostridia	Eubacteriales	Lachnospiraceae	Enterocloster	PRJNA224116	GCF_020297485.1
Enterocloster clostridioformis strain MSK.2.90 NODE_100_length_6606_cov_140.63, whole genome shotgun sequence	Enterocloster clostridioformis	Bacteria	Firmicutes	Clostridia	Eubacteriales	Lachnospiraceae	Enterocloster	PRJNA224116	GCF_013304185.1
Enterocloster clostridioformis strain MSK.2.98 NODE_100_length_6555_cov_164.107, whole genome shotgun sequence	Enterocloster clostridioformis	Bacteria	Firmicutes	Clostridia	Eubacteriales	Lachnospiraceae	Enterocloster	PRJNA224116	GCF_013304125.1
Enterocloster clostridioformis strain MSK.2.59 NODE_100_length_4642_cov_122.22, whole genome shotgun sequence	Enterocloster clostridioformis	Bacteria	Firmicutes	Clostridia	Eubacteriales	Lachnospiraceae	Enterocloster	PRJNA224116	GCF_013304255.1
Enterocloster bolteae strain SL.1.21 FPCCOLIP_1, whole genome shotgun sequence	Enterocloster bolteae	Bacteria	Firmicutes	Clostridia	Eubacteriales	Lachnospiraceae	Enterocloster	PRJNA224116	GCF_020555685.1
Enterocloster bolteae strain ATCC BAA-613 Clostridium_bolteae.1cell.HGAP3_contig1, whole genome shotgun sequence	Enterocloster bolteae	Bacteria	Firmicutes	Clostridia	Eubacteriales	Lachnospiraceae	Enterocloster	PRJNA224116	GCF_002959675.1
Enterocloster clostridioformis strain MSK.2.63 NODE_100_length_6648_cov_185.542, whole genome shotgun sequence	Enterocloster clostridioformis	Bacteria	Firmicutes	Clostridia	Eubacteriales	Lachnospiraceae	Enterocloster	PRJNA224116	GCF_013304205.1
Enterocloster clostridioformis strain MSK.2.78 NODE_100_length_2789_cov_632.925, whole genome shotgun sequence	Enterocloster clostridioformis	Bacteria	Firmicutes	Clostridia	Eubacteriales	Lachnospiraceae	Enterocloster	PRJNA224116	GCF_013304225.1
Enterocloster clostridioformis strain NBRC 113352 sequence1, whole genome shotgun sequence	Enterocloster clostridioformis	Bacteria	Firmicutes	Clostridia	Eubacteriales	Lachnospiraceae	Enterocloster	PRJNA224116	GCF_006538465.1
Enterocloster bolteae strain DFI.1.209 OCLKIDDM_1, whole genome shotgun sequence	Enterocloster bolteae	Bacteria	Firmicutes	Clostridia	Eubacteriales	Lachnospiraceae	Enterocloster	PRJNA224116	GCF_022138045.1
Enterocloster clostridioformis strain MSK.2.26 NODE_100_length_7400_cov_79.8212, whole genome shotgun sequence	Enterocloster clostridioformis	Bacteria	Firmicutes	Clostridia	Eubacteriales	Lachnospiraceae	Enterocloster	PRJNA224116	GCF_013304275.1
Enterocloster bolteae strain DFI.1.195 EOHDLIDP_1, whole genome shotgun sequence	Enterocloster bolteae	Bacteria	Firmicutes	Clostridia	Eubacteriales	Lachnospiraceae	Enterocloster	PRJNA224116	GCF_020559295.1
Enterocloster asparagiformis isolate MGYG-HGUT-02328, whole genome shotgun sequence	Enterocloster asparagiformis	Bacteria	Firmicutes	Clostridia	Eubacteriales	Lachnospiraceae	Enterocloster	PRJNA224116	GCF_902385905.1
Enterocloster bolteae strain DFI.1.207 JAGLKCHL_1, whole genome shotgun sequence	Enterocloster bolteae	Bacteria	Firmicutes	Clostridia	Eubacteriales	Lachnospiraceae	Enterocloster	PRJNA224116	GCF_020563055.1
Enterocloster clostridioformis strain MSK.2.80 NODE_100_length_6555_cov_125.548, whole genome shotgun sequence	Enterocloster clostridioformis	Bacteria	Firmicutes	Clostridia	Eubacteriales	Lachnospiraceae	Enterocloster	PRJNA224116	GCF_013299965.1
Enterocloster sp. 210928-DFI.2.20 MHDDEDPC_1, whole genome shotgun sequence	Enterocloster sp. 210928-DFI.2.20	Bacteria	Firmicutes	Clostridia	Eubacteriales	Lachnospiraceae	Enterocloster	PRJNA224116	GCF_020554465.1
Enterocloster clostridioformis strain NCTC11224, whole genome shotgun sequence	Enterocloster clostridioformis	Bacteria	Firmicutes	Clostridia	Eubacteriales	Lachnospiraceae	Enterocloster	PRJNA224116	GCF_900447015.1
Enterocloster clostridioformis strain MSK.2.94 NODE_100_length_6555_cov_138.68, whole genome shotgun sequence	Enterocloster clostridioformis	Bacteria	Firmicutes	Clostridia	Eubacteriales	Lachnospiraceae	Enterocloster	PRJNA224116	GCF_013304155.1
Enterocloster clostridioformis strain ET46 SeleK18_NODE_100_length_17690_cov_31.0887, whole genome shotgun sequence	Enterocloster clostridioformis	Bacteria	Firmicutes	Clostridia	Eubacteriales	Lachnospiraceae	Enterocloster	PRJNA224116	GCF_021532095.1
Enterocloster bolteae strain AHG0001 AHG0001_contig_10_length_166953_cov_21.9651, whole genome shotgun sequence	Enterocloster bolteae	Bacteria	Firmicutes	Clostridia	Eubacteriales	Lachnospiraceae	Enterocloster	PRJNA224116	GCF_020736955.1
Enterocloster bolteae strain DFI.1.85 AGIPONHN_1, whole genome shotgun sequence	Enterocloster bolteae	Bacteria	Firmicutes	Clostridia	Eubacteriales	Lachnospiraceae	Enterocloster	PRJNA224116	GCF_022137355.1
Enterocloster bolteae strain DFI.1.16 CPFLPFNL_1, whole genome shotgun sequence	Enterocloster bolteae	Bacteria	Firmicutes	Clostridia	Eubacteriales	Lachnospiraceae	Enterocloster	PRJNA224116	GCF_022138265.1

### Sheet: Clostridium_genomes
Description	Organism	Kingdom	phylum	class	order	family	genus	BioProject_ID	Assembly_ID
Clostridium perfringens strain AAD 1527a chromosome	Clostridium perfringens	Bacteria	Firmicutes	Clostridia	Eubacteriales	Clostridiaceae	Clostridium	PRJNA224116	GCF_020139275.1
Clostridium perfringens strain CPLi3-1 chromosome, complete genome	Clostridium perfringens	Bacteria	Firmicutes	Clostridia	Eubacteriales	Clostridiaceae	Clostridium	PRJNA224116	GCF_020138415.1
Clostridium botulinum strain NCTC 13319 chromosome, complete genome	Clostridium botulinum	Bacteria	Firmicutes	Clostridia	Eubacteriales	Clostridiaceae	Clostridium	PRJNA224116	GCF_009733885.1
Clostridium perfringens strain 721/84 chromosome, complete genome	Clostridium perfringens	Bacteria	Firmicutes	Clostridia	Eubacteriales	Clostridiaceae	Clostridium	PRJNA224116	GCF_020138595.1
Clostridium botulinum strain X58540 chromosome, complete genome	Clostridium botulinum	Bacteria	Firmicutes	Clostridia	Eubacteriales	Clostridiaceae	Clostridium	PRJNA224116	GCF_016798345.1
Clostridium perfringens strain CBA7123 chromosome, complete genome	Clostridium perfringens	Bacteria	Firmicutes	Clostridia	Eubacteriales	Clostridiaceae	Clostridium	PRJNA224116	GCF_002355795.1
Clostridium botulinum strain IBCA10-7060 chromosome, complete genome	Clostridium botulinum	Bacteria	Firmicutes	Clostridia	Eubacteriales	Clostridiaceae	Clostridium	PRJNA224116	GCF_016838665.1
Clostridium pasteurianum DSM 525 = ATCC 6013 strain DSM 525 chromosome, complete genome	Clostridium pasteurianum DSM 525 = ATCC 6013	Bacteria	Firmicutes	Clostridia	Eubacteriales	Clostridiaceae	Clostridium	PRJNA224116	GCF_000807255.1
Clostridium cellulovorans 743B, complete sequence	Clostridium cellulovorans 743B	Bacteria	Firmicutes	Clostridia	Eubacteriales	Clostridiaceae	Clostridium	PRJNA224116	GCF_000145275.1
Clostridium butyricum strain CBUT chromosome, complete genome	Clostridium butyricum	Bacteria	Firmicutes	Clostridia	Eubacteriales	Clostridiaceae	Clostridium	PRJNA224116	GCF_018140655.1
Clostridium botulinum strain CDC_67190 chromosome, complete genome	Clostridium botulinum	Bacteria	Firmicutes	Clostridia	Eubacteriales	Clostridiaceae	Clostridium	PRJNA224116	GCF_001879625.1
Clostridium gasigenes strain CGAS001 chromosome CGAS001, complete sequence	Clostridium gasigenes	Bacteria	Firmicutes	Clostridia	Eubacteriales	Clostridiaceae	Clostridium	PRJNA224116	GCF_017348895.1
Clostridium botulinum strain B515 chromosome, complete genome	Clostridium botulinum	Bacteria	Firmicutes	Clostridia	Eubacteriales	Clostridiaceae	Clostridium	PRJNA224116	GCF_002866125.1
Clostridium perfringens strain LLY_N11 chromosome, complete genome	Clostridium perfringens	Bacteria	Firmicutes	Clostridia	Eubacteriales	Clostridiaceae	Clostridium	PRJNA224116	GCF_002312985.1
Clostridium bornimense strain M2/40 chromosome M2/40_rep1, complete sequence	Clostridium bornimense	Bacteria	Firmicutes	Clostridia	Eubacteriales	Clostridiaceae	Clostridium	PRJNA224116	GCF_000577895.1
Clostridium perfringens strain Qinghai-1 chromosome, complete genome	Clostridium perfringens	Bacteria	Firmicutes	Clostridia	Eubacteriales	Clostridiaceae	Clostridium	PRJNA224116	GCF_022429605.1
Clostridium kluyveri NBRC 12016, complete sequence	Clostridium kluyveri NBRC 12016	Bacteria	Firmicutes	Clostridia	Eubacteriales	Clostridiaceae	Clostridium	PRJNA224116	GCF_000010265.1
Clostridium botulinum F str. Langeland, complete sequence	Clostridium botulinum F str. Langeland	Bacteria	Firmicutes	Clostridia	Eubacteriales	Clostridiaceae	Clostridium	PRJNA224116	GCF_000017065.1
Clostridium perfringens strain FORC_025 chromosome, complete genome	Clostridium perfringens	Bacteria	Firmicutes	Clostridia	Eubacteriales	Clostridiaceae	Clostridium	PRJNA224116	GCF_001854085.1
Clostridium perfringens strain CPI 18-6 chromosome	Clostridium perfringens	Bacteria	Firmicutes	Clostridia	Eubacteriales	Clostridiaceae	Clostridium	PRJNA224116	GCF_020138775.1
Clostridium botulinum strain Mfbjulcb3 chromosome, complete genome	Clostridium botulinum	Bacteria	Firmicutes	Clostridia	Eubacteriales	Clostridiaceae	Clostridium	PRJNA224116	GCF_003017335.1
Clostridium botulinum strain Stockholm chromosome, complete genome	Clostridium botulinum	Bacteria	Firmicutes	Clostridia	Eubacteriales	Clostridiaceae	Clostridium	PRJNA224116	GCF_016071375.1
Clostridium botulinum strain Af650 chromosome, complete genome	Clostridium botulinum	Bacteria	Firmicutes	Clostridia	Eubacteriales	Clostridiaceae	Clostridium	PRJNA224116	GCF_002865845.1
Clostridium perfringens strain FDAARGOS_931 chromosome, complete genome	Clostridium perfringens	Bacteria	Firmicutes	Clostridia	Eubacteriales	Clostridiaceae	Clostridium	PRJNA224116	GCF_016026675.1
Clostridium butyricum strain CDC_51208 chromosome, complete genome	Clostridium butyricum	Bacteria	Firmicutes	Clostridia	Eubacteriales	Clostridiaceae	Clostridium	PRJNA224116	GCF_001886875.1
Clostridium butyricum strain CFSA3989 chromosome, complete genome	Clostridium butyricum	Bacteria	Firmicutes	Clostridia	Eubacteriales	Clostridiaceae	Clostridium	PRJNA224116	GCF_009650335.1
Clostridium septicum strain VAT12 chromosome, complete genome	Clostridium septicum	Bacteria	Firmicutes	Clostridia	Eubacteriales	Clostridiaceae	Clostridium	PRJNA224116	GCF_004101825.1
Clostridium butyricum strain CFSA3987 chromosome, complete genome	Clostridium butyricum	Bacteria	Firmicutes	Clostridia	Eubacteriales	Clostridiaceae	Clostridium	PRJNA224116	GCF_009650315.1
Clostridium botulinum BKT015925, complete sequence	Clostridium botulinum BKT015925	Bacteria	Firmicutes	Clostridia	Eubacteriales	Clostridiaceae	Clostridium	PRJNA224116	GCF_000204565.1
Clostridium sp. AWRP chromosome, complete genome	Clostridium sp. AWRP	Bacteria	Firmicutes	Clostridia	Eubacteriales	Clostridiaceae	Clostridium	PRJNA224116	GCF_004006395.2
Clostridium beijerinckii strain DSM 791 chromosome, complete genome	Clostridium beijerinckii	Bacteria	Firmicutes	Clostridia	Eubacteriales	Clostridiaceae	Clostridium	PRJNA224116	GCF_018223745.1
Clostridium perfringens strain CPM 77b chromosome, complete genome	Clostridium perfringens	Bacteria	Firmicutes	Clostridia	Eubacteriales	Clostridiaceae	Clostridium	PRJNA224116	GCF_020138375.1
Clostridium sporogenes strain LHA6 chromosome, complete genome	Clostridium sporogenes	Bacteria	Firmicutes	Clostridia	Eubacteriales	Clostridiaceae	Clostridium	PRJNA224116	GCF_021495975.1
Clostridium autoethanogenum DSM 10061, complete sequence	Clostridium autoethanogenum DSM 10061	Bacteria	Firmicutes	Clostridia	Eubacteriales	Clostridiaceae	Clostridium	PRJNA224116	GCF_000484505.1
Clostridium perfringens strain CPN 17a chromosome, complete genome	Clostridium perfringens	Bacteria	Firmicutes	Clostridia	Eubacteriales	Clostridiaceae	Clostridium	PRJNA224116	GCF_020138355.1
Clostridium butyricum strain KNU-L09 chromosome 1, complete sequence	Clostridium butyricum	Bacteria	Firmicutes	Clostridia	Eubacteriales	Clostridiaceae	Clostridium	PRJNA224116	GCF_001456065.2
Clostridium carboxidivorans P7 chromosome, complete genome	Clostridium carboxidivorans P7	Bacteria	Firmicutes	Clostridia	Eubacteriales	Clostridiaceae	Clostridium	PRJNA224116	GCF_001038625.1
Clostridium beijerinckii strain CBEI chromosome, complete genome	Clostridium beijerinckii	Bacteria	Firmicutes	Clostridia	Eubacteriales	Clostridiaceae	Clostridium	PRJNA224116	GCF_018140595.1
Clostridium sp. C5S11 chromosome, complete genome	Clostridium sp. C5S11	Bacteria	Firmicutes	Clostridia	Eubacteriales	Clostridiaceae	Clostridium	PRJNA224116	GCF_019977655.1
Clostridium sp. SY8519, complete sequence	Clostridium sp. SY8519	Bacteria	Firmicutes	Clostridia	Eubacteriales	Clostridiaceae	Clostridium	PRJNA224116	GCF_000270305.1
Clostridium botulinum B str. Eklund 17B (NRP), complete sequence	Clostridium botulinum B str. Eklund 17B (NRP)	Bacteria	Firmicutes	Clostridia	Eubacteriales	Clostridiaceae	Clostridium	PRJNA224116	GCF_000020165.1
Clostridium acetobutylicum ATCC 824, complete sequence	Clostridium acetobutylicum ATCC 824	Bacteria	Firmicutes	Clostridia	Eubacteriales	Clostridiaceae	Clostridium	PRJNA224116	GCF_000008765.1
Clostridium perfringens strain FDAARGOS_905 chromosome, complete genome	Clostridium perfringens	Bacteria	Firmicutes	Clostridia	Eubacteriales	Clostridiaceae	Clostridium	PRJNA224116	GCF_016026995.1
Clostridium botulinum Ba4 str. 657, complete sequence	Clostridium botulinum Ba4 str. 657	Bacteria	Firmicutes	Clostridia	Eubacteriales	Clostridiaceae	Clostridium	PRJNA224116	GCF_000020345.1
Clostridium botulinum A3 str. Loch Maree, complete sequence	Clostridium botulinum A3 str. Loch Maree	Bacteria	Firmicutes	Clostridia	Eubacteriales	Clostridiaceae	Clostridium	PRJNA224116	GCF_000019545.1
Clostridium sporogenes strain CDC_1632 chromosome, complete genome	Clostridium sporogenes	Bacteria	Firmicutes	Clostridia	Eubacteriales	Clostridiaceae	Clostridium	PRJNA224116	GCF_001889325.1
Clostridium botulinum strain F160 chromosome, complete genome	Clostridium botulinum	Bacteria	Firmicutes	Clostridia	Eubacteriales	Clostridiaceae	Clostridium	PRJNA224116	GCF_001921965.1
Clostridium botulinum 202F chromosome, complete genome	Clostridium botulinum 202F	Bacteria	Firmicutes	Clostridia	Eubacteriales	Clostridiaceae	Clostridium	PRJNA224116	GCF_000789355.1
Clostridium botulinum A str. ATCC 19397, complete sequence	Clostridium botulinum A str. ATCC 19397	Bacteria	Firmicutes	Clostridia	Eubacteriales	Clostridiaceae	Clostridium	PRJNA224116	GCF_000017025.1
Clostridium beijerinckii isolate C. beijerinckii DSM 6423 chromosome I, complete sequence	Clostridium beijerinckii	Bacteria	Firmicutes	Clostridia	Eubacteriales	Clostridiaceae	Clostridium	PRJNA224116	GCF_900010805.1
Clostridium perfringens strain C793 chromosome, complete genome	Clostridium perfringens	Bacteria	Firmicutes	Clostridia	Eubacteriales	Clostridiaceae	Clostridium	PRJNA224116	GCF_020138555.1
Clostridium beijerinckii strain ASCUSDY20 chromosome, complete genome	Clostridium beijerinckii	Bacteria	Firmicutes	Clostridia	Eubacteriales	Clostridiaceae	Clostridium	PRJNA224116	GCF_021729445.1
Clostridium botulinum strain CDC_54064 chromosome, complete genome	Clostridium botulinum	Bacteria	Firmicutes	Clostridia	Eubacteriales	Clostridiaceae	Clostridium	PRJNA224116	GCF_001889365.1
Clostridium aceticum strain DSM 1496 chromosome, complete genome	Clostridium aceticum	Bacteria	Firmicutes	Clostridia	Eubacteriales	Clostridiaceae	Clostridium	PRJNA224116	GCF_001042715.1
Clostridium ljungdahlii DSM 13528, complete sequence	Clostridium ljungdahlii DSM 13528	Bacteria	Firmicutes	Clostridia	Eubacteriales	Clostridiaceae	Clostridium	PRJNA224116	GCF_000143685.1
Clostridium pasteurianum strain M150B chromosome, complete genome	Clostridium pasteurianum	Bacteria	Firmicutes	Clostridia	Eubacteriales	Clostridiaceae	Clostridium	PRJNA224116	GCF_001856695.1
Clostridium botulinum A str. ATCC 3502, complete sequence	Clostridium botulinum A str. ATCC 3502	Bacteria	Firmicutes	Clostridia	Eubacteriales	Clostridiaceae	Clostridium	PRJNA224116	GCF_000063585.1
Clostridium perfringens strain 149/92 chromosome	Clostridium perfringens	Bacteria	Firmicutes	Clostridia	Eubacteriales	Clostridiaceae	Clostridium	PRJNA224116	GCF_020139215.1
Clostridium perfringens SM101, complete sequence	Clostridium perfringens SM101	Bacteria	Firmicutes	Clostridia	Eubacteriales	Clostridiaceae	Clostridium	PRJNA224116	GCF_000013845.2
Clostridium manihotivorum strain CT4 chromosome, complete genome	Clostridium manihotivorum	Bacteria	Firmicutes	Clostridia	Eubacteriales	Clostridiaceae	Clostridium	PRJNA224116	GCF_004015185.1
Clostridium botulinum strain CFSAN034202 chromosome, complete genome	Clostridium botulinum	Bacteria	Firmicutes	Clostridia	Eubacteriales	Clostridiaceae	Clostridium	PRJNA224116	GCF_003345315.1
Clostridium sp. JN-1 chromosome, complete genome	Clostridium sp. JN-1	Bacteria	Firmicutes	Clostridia	Eubacteriales	Clostridiaceae	Clostridium	PRJNA224116	GCF_003718715.1
Clostridium formicaceticum strain DSM 92 chromosome, complete genome	Clostridium formicaceticum	Bacteria	Firmicutes	Clostridia	Eubacteriales	Clostridiaceae	Clostridium	PRJNA224116	GCF_002080475.1
Clostridium sporogenes strain CDC_67071 chromosome, complete genome	Clostridium sporogenes	Bacteria	Firmicutes	Clostridia	Eubacteriales	Clostridiaceae	Clostridium	PRJNA224116	GCF_001886775.1
Clostridium botulinum strain B305 chromosome, complete genome	Clostridium botulinum	Bacteria	Firmicutes	Clostridia	Eubacteriales	Clostridiaceae	Clostridium	PRJNA224116	GCF_002865885.1
Clostridium botulinum strain Mauritius chromosome, complete genome	Clostridium botulinum	Bacteria	Firmicutes	Clostridia	Eubacteriales	Clostridiaceae	Clostridium	PRJNA224116	GCF_002865765.1
Clostridium septicum strain DSM 7534 chromosome, complete genome	Clostridium septicum	Bacteria	Firmicutes	Clostridia	Eubacteriales	Clostridiaceae	Clostridium	PRJNA224116	GCF_003606265.1
Clostridium botulinum strain BKT2873 chromosome, complete genome	Clostridium botulinum	Bacteria	Firmicutes	Clostridia	Eubacteriales	Clostridiaceae	Clostridium	PRJNA224116	GCF_017100085.1
Clostridium beijerinckii ATCC 35702 strain SA-1 chromosome, complete genome	Clostridium beijerinckii ATCC 35702	Bacteria	Firmicutes	Clostridia	Eubacteriales	Clostridiaceae	Clostridium	PRJNA224116	GCF_000767745.1
Clostridium botulinum strain NCTC 8550 chromosome, complete genome	Clostridium botulinum	Bacteria	Firmicutes	Clostridia	Eubacteriales	Clostridiaceae	Clostridium	PRJNA224116	GCF_000827955.1
Clostridium perfringens strain CPI 103K-3 chromosome	Clostridium perfringens	Bacteria	Firmicutes	Clostridia	Eubacteriales	Clostridiaceae	Clostridium	PRJNA224116	GCF_020139235.1
Clostridium beijerinckii NCIMB 8052, complete sequence	Clostridium beijerinckii NCIMB 8052	Bacteria	Firmicutes	Clostridia	Eubacteriales	Clostridiaceae	Clostridium	PRJNA224116	GCF_000016965.1
Clostridium butyricum strain 16-3 chromosome 1, complete sequence	Clostridium butyricum	Bacteria	Firmicutes	Clostridia	Eubacteriales	Clostridiaceae	Clostridium	PRJNA224116	GCF_013112415.1
Clostridium butyricum strain S-45-5 chromosome 1, complete sequence	Clostridium butyricum	Bacteria	Firmicutes	Clostridia	Eubacteriales	Clostridiaceae	Clostridium	PRJNA224116	GCF_003315755.1
Clostridium perfringens strain CPI 18-1b chromosome	Clostridium perfringens	Bacteria	Firmicutes	Clostridia	Eubacteriales	Clostridiaceae	Clostridium	PRJNA224116	GCF_020138795.1
UNVERIFIED_CONTAM: Clostridium botulinum strain Mfbjulcb6 chromosome, complete genome	Clostridium botulinum	Bacteria	Firmicutes	Clostridia	Eubacteriales	Clostridiaceae	Clostridium	PRJNA224116	GCF_003017195.1
Clostridium perfringens strain CPLi 6-1 chromosome, complete genome	Clostridium perfringens	Bacteria	Firmicutes	Clostridia	Eubacteriales	Clostridiaceae	Clostridium	PRJNA224116	GCF_020138395.1
Clostridium botulinum E3 str. Alaska E43, complete sequence	Clostridium botulinum E3 str. Alaska E43	Bacteria	Firmicutes	Clostridia	Eubacteriales	Clostridiaceae	Clostridium	PRJNA224116	GCF_000020285.1
Clostridium isatidis strain DSM 15098 chromosome, complete genome	Clostridium isatidis	Bacteria	Firmicutes	Clostridia	Eubacteriales	Clostridiaceae	Clostridium	PRJNA224116	GCF_002285495.1
Clostridium butyricum strain 4-1 chromosome, complete genome	Clostridium butyricum	Bacteria	Firmicutes	Clostridia	Eubacteriales	Clostridiaceae	Clostridium	PRJNA224116	GCF_005145085.1
Clostridium kluyveri DSM 555, complete sequence	Clostridium kluyveri DSM 555	Bacteria	Firmicutes	Clostridia	Eubacteriales	Clostridiaceae	Clostridium	PRJNA224116	GCF_000016505.1
Clostridium diolis strain DSM 15410 chromosome, complete genome	Clostridium diolis	Bacteria	Firmicutes	Clostridia	Eubacteriales	Clostridiaceae	Clostridium	PRJNA224116	GCF_008705175.1
Clostridium chauvoei strain DSM 7528 chromosome, complete genome	Clostridium chauvoei	Bacteria	Firmicutes	Clostridia	Eubacteriales	Clostridiaceae	Clostridium	PRJNA224116	GCF_002327185.1
Clostridium pasteurianum DSM 525 = ATCC 6013 chromosome, complete genome	Clostridium pasteurianum DSM 525 = ATCC 6013	Bacteria	Firmicutes	Clostridia	Eubacteriales	Clostridiaceae	Clostridium	PRJNA224116	GCF_000807175.1
Clostridium botulinum H04402 065, complete sequence	Clostridium botulinum H04402 065	Bacteria	Firmicutes	Clostridia	Eubacteriales	Clostridiaceae	Clostridium	PRJNA224116	GCF_000253195.1
Clostridium perfringens ATCC 13124, complete sequence	Clostridium perfringens ATCC 13124	Bacteria	Firmicutes	Clostridia	Eubacteriales	Clostridiaceae	Clostridium	PRJNA224116	GCF_000013285.1
Clostridium perfringens strain 1293/86 chromosome	Clostridium perfringens	Bacteria	Firmicutes	Clostridia	Eubacteriales	Clostridiaceae	Clostridium	PRJNA224116	GCF_020139295.1
Clostridium sp. 'deep sea' chromosome, complete genome	Clostridium sp. 'deep sea'	Bacteria	Firmicutes	Clostridia	Eubacteriales	Clostridiaceae	Clostridium	PRJNA224116	GCF_014931565.1
Clostridium novyi strain 150557 chromosome, complete genome	Clostridium novyi	Bacteria	Firmicutes	Clostridia	Eubacteriales	Clostridiaceae	Clostridium	PRJNA224116	GCF_003614235.1
Clostridium botulinum strain B609 chromosome, complete genome	Clostridium botulinum	Bacteria	Firmicutes	Clostridia	Eubacteriales	Clostridiaceae	Clostridium	PRJNA224116	GCF_002866225.1
Clostridium botulinum A2 str. Kyoto, complete sequence	Clostridium botulinum A2 str. Kyoto	Bacteria	Firmicutes	Clostridia	Eubacteriales	Clostridiaceae	Clostridium	PRJNA224116	GCF_000022765.1
Clostridium perfringens strain 497/86 chromosome, complete genome	Clostridium perfringens	Bacteria	Firmicutes	Clostridia	Eubacteriales	Clostridiaceae	Clostridium	PRJNA224116	GCF_020138635.1
Clostridium perfringens strain JXJA17 isolate Intestine chromosome, complete genome	Clostridium perfringens	Bacteria	Firmicutes	Clostridia	Eubacteriales	Clostridiaceae	Clostridium	PRJNA224116	GCF_003350945.1
Clostridium botulinum strain B742 chromosome, complete genome	Clostridium botulinum	Bacteria	Firmicutes	Clostridia	Eubacteriales	Clostridiaceae	Clostridium	PRJNA224116	GCF_002865745.1
Clostridium chauvoei JF4335 chromosome I, complete sequence	Clostridium chauvoei JF4335	Bacteria	Firmicutes	Clostridia	Eubacteriales	Clostridiaceae	Clostridium	PRJNA224116	GCF_900168365.1
Clostridium perfringens strain 310/85 chromosome	Clostridium perfringens	Bacteria	Firmicutes	Clostridia	Eubacteriales	Clostridiaceae	Clostridium	PRJNA224116	GCF_020138695.1
Clostridium acetobutylicum EA 2018, complete sequence	Clostridium acetobutylicum EA 2018	Bacteria	Firmicutes	Clostridia	Eubacteriales	Clostridiaceae	Clostridium	PRJNA224116	GCF_000191905.1
Clostridium beijerinckii NRRL B-598 chromosome, complete genome	Clostridium beijerinckii NRRL B-598	Bacteria	Firmicutes	Clostridia	Eubacteriales	Clostridiaceae	Clostridium	PRJNA224116	GCF_000506785.4
Clostridium perfringens str. 13, complete sequence	Clostridium perfringens str. 13	Bacteria	Firmicutes	Clostridia	Eubacteriales	Clostridiaceae	Clostridium	PRJNA224116	GCF_000009685.1
Clostridium taeniosporum strain 1/k chromosome, complete genome	Clostridium taeniosporum	Bacteria	Firmicutes	Clostridia	Eubacteriales	Clostridiaceae	Clostridium	PRJNA224116	GCF_001735765.2
Clostridium perfringens strain CPI 53k-r1 chromosome, complete genome	Clostridium perfringens	Bacteria	Firmicutes	Clostridia	Eubacteriales	Clostridiaceae	Clostridium	PRJNA224116	GCF_020138495.1
Clostridium cadaveris strain IFB3C5 chromosome, complete genome	Clostridium cadaveris	Bacteria	Firmicutes	Clostridia	Eubacteriales	Clostridiaceae	Clostridium	PRJNA224116	GCF_020911725.1
Clostridium perfringens strain NCTC13170 chromosome 1, complete sequence	Clostridium perfringens	Bacteria	Firmicutes	Clostridia	Eubacteriales	Clostridiaceae	Clostridium	PRJNA224116	GCF_900475545.1
Clostridium thermarum strain SYSU GA15002 chromosome, complete genome	Clostridium thermarum	Bacteria	Firmicutes	Clostridia	Eubacteriales	Clostridiaceae	Clostridium	PRJNA224116	GCF_006351925.1
Clostridium botulinum strain DFPST0029 chromosome, complete genome	Clostridium botulinum	Bacteria	Firmicutes	Clostridia	Eubacteriales	Clostridiaceae	Clostridium	PRJNA224116	GCF_003058345.1
Clostridium botulinum strain CDC_69094 chromosome, complete genome	Clostridium botulinum	Bacteria	Firmicutes	Clostridia	Eubacteriales	Clostridiaceae	Clostridium	PRJNA224116	GCF_001879605.1
Clostridium intestinale strain Lx1 chromosome, complete genome	Clostridium intestinale	Bacteria	Firmicutes	Clostridia	Eubacteriales	Clostridiaceae	Clostridium	PRJNA224116	GCF_013781885.1
Clostridium botulinum B str. Eklund 17B (NRP), complete sequence	Clostridium botulinum B str. Eklund 17B (NRP)	Bacteria	Firmicutes	Clostridia	Eubacteriales	Clostridiaceae	Clostridium	PRJNA224116	GCF_000307125.1
Clostridium perfringens strain JP838 chromosome, complete genome	Clostridium perfringens	Bacteria	Firmicutes	Clostridia	Eubacteriales	Clostridiaceae	Clostridium	PRJNA224116	GCF_001579785.1
Clostridium botulinum strain RF5 chromosome, complete genome	Clostridium botulinum	Bacteria	Firmicutes	Clostridia	Eubacteriales	Clostridiaceae	Clostridium	PRJNA224116	GCF_003017225.1
Clostridium tyrobutyricum strain L319 chromosome, complete genome	Clostridium tyrobutyricum	Bacteria	Firmicutes	Clostridia	Eubacteriales	Clostridiaceae	Clostridium	PRJNA224116	GCF_014170115.1
Clostridium sp. 001 chromosome, complete genome	Clostridium sp. 001	Bacteria	Firmicutes	Clostridia	Eubacteriales	Clostridiaceae	Clostridium	PRJNA224116	GCF_019056555.1
Clostridium sp. JN-9 chromosome, complete genome	Clostridium sp. JN-9	Bacteria	Firmicutes	Clostridia	Eubacteriales	Clostridiaceae	Clostridium	PRJNA224116	GCF_004103695.1
Clostridium drakei strain SL1 chromosome, complete genome	Clostridium drakei	Bacteria	Firmicutes	Clostridia	Eubacteriales	Clostridiaceae	Clostridium	PRJNA224116	GCF_003096175.1
Clostridium perfringens strain EHE-NE18 chromosome, complete genome	Clostridium perfringens	Bacteria	Firmicutes	Clostridia	Eubacteriales	Clostridiaceae	Clostridium	PRJNA224116	GCF_003203455.1
Clostridium sp. BNL1100, complete sequence	Clostridium sp. BNL1100	Bacteria	Firmicutes	Clostridia	Eubacteriales	Clostridiaceae	Clostridium	PRJNA224116	GCF_000244875.1
Clostridium tyrobutyricum strain W428 chromosome, complete genome	Clostridium tyrobutyricum	Bacteria	Firmicutes	Clostridia	Eubacteriales	Clostridiaceae	Clostridium	PRJNA224116	GCF_001679705.1
Clostridium sporogenes strain NCIMB 10696 chromosome, complete genome	Clostridium sporogenes	Bacteria	Firmicutes	Clostridia	Eubacteriales	Clostridiaceae	Clostridium	PRJNA224116	GCF_000973705.1
Clostridium tyrobutyricum strain KCTC 5387 chromosome, complete genome	Clostridium tyrobutyricum	Bacteria	Firmicutes	Clostridia	Eubacteriales	Clostridiaceae	Clostridium	PRJNA224116	GCF_001642655.1
Clostridium perfringens strain C746 chromosome, complete genome	Clostridium perfringens	Bacteria	Firmicutes	Clostridia	Eubacteriales	Clostridiaceae	Clostridium	PRJNA224116	GCF_020138575.1
Clostridium botulinum strain F634 chromosome, complete genome	Clostridium botulinum	Bacteria	Firmicutes	Clostridia	Eubacteriales	Clostridiaceae	Clostridium	PRJNA224116	GCF_001921985.1
Clostridium pasteurianum DSM 525 = ATCC 6013 chromosome, complete genome	Clostridium pasteurianum DSM 525 = ATCC 6013	Bacteria	Firmicutes	Clostridia	Eubacteriales	Clostridiaceae	Clostridium	PRJNA224116	GCF_001856645.1
Clostridium perfringens strain CPI 63K-r5 chromosome, complete genome	Clostridium perfringens	Bacteria	Firmicutes	Clostridia	Eubacteriales	Clostridiaceae	Clostridium	PRJNA224116	GCF_020138455.1
Clostridium butyricum strain DSM 10702 chromosome 1, complete sequence	Clostridium butyricum	Bacteria	Firmicutes	Clostridia	Eubacteriales	Clostridiaceae	Clostridium	PRJNA224116	GCF_014131795.1
Clostridium saccharoperbutylacetonicum N1-4(HMT), complete sequence	Clostridium saccharoperbutylacetonicum N1-4(HMT)	Bacteria	Firmicutes	Clostridia	Eubacteriales	Clostridiaceae	Clostridium	PRJNA224116	GCF_000340885.1
Clostridium botulinum strain 1169 chromosome, complete genome	Clostridium botulinum	Bacteria	Firmicutes	Clostridia	Eubacteriales	Clostridiaceae	Clostridium	PRJNA224116	GCF_001921925.1
Clostridium perfringens strain 346/91 chromosome, complete genome	Clostridium perfringens	Bacteria	Firmicutes	Clostridia	Eubacteriales	Clostridiaceae	Clostridium	PRJNA224116	GCF_020138655.1
Clostridium kluyveri strain JZZ chromosome, complete genome	Clostridium kluyveri	Bacteria	Firmicutes	Clostridia	Eubacteriales	Clostridiaceae	Clostridium	PRJNA224116	GCF_001902295.1
Clostridium perfringens strain C645 chromosome, complete genome	Clostridium perfringens	Bacteria	Firmicutes	Clostridia	Eubacteriales	Clostridiaceae	Clostridium	PRJNA224116	GCF_020138615.1
Clostridium botulinum strain A634 chromosome, complete genome	Clostridium botulinum	Bacteria	Firmicutes	Clostridia	Eubacteriales	Clostridiaceae	Clostridium	PRJNA224116	GCF_002865825.1
Clostridium fermenticellae strain JN500901 chromosome, complete genome	Clostridium fermenticellae	Bacteria	Firmicutes	Clostridia	Eubacteriales	Clostridiaceae	Clostridium	PRJNA224116	GCF_003600355.1
Clostridium sp. BJN0001 chromosome, complete genome	Clostridium sp. BJN0001	Bacteria	Firmicutes	Clostridia	Eubacteriales	Clostridiaceae	Clostridium	PRJNA224116	GCF_022869825.1
Clostridium tetani 12124569, complete sequence	Clostridium tetani 12124569	Bacteria	Firmicutes	Clostridia	Eubacteriales	Clostridiaceae	Clostridium	PRJNA224116	GCF_000967115.2
Clostridium botulinum strain NCTC 8266 chromosome, complete genome	Clostridium botulinum	Bacteria	Firmicutes	Clostridia	Eubacteriales	Clostridiaceae	Clostridium	PRJNA224116	GCF_000827935.1
Clostridium botulinum strain CDC_69094 chromosome, complete genome	Clostridium botulinum	Bacteria	Firmicutes	Clostridia	Eubacteriales	Clostridiaceae	Clostridium	PRJNA224116	GCF_001889345.1
Clostridium perfringens strain AAD1903a chromosome	Clostridium perfringens	Bacteria	Firmicutes	Clostridia	Eubacteriales	Clostridiaceae	Clostridium	PRJNA224116	GCF_020139255.1
Clostridium beijerinckii strain BAS/B3/I/124 chromosome, complete genome	Clostridium beijerinckii	Bacteria	Firmicutes	Clostridia	Eubacteriales	Clostridiaceae	Clostridium	PRJNA224116	GCF_002003345.1
Clostridium perfringens strain CPI 75-1 chromosome, complete genome	Clostridium perfringens	Bacteria	Firmicutes	Clostridia	Eubacteriales	Clostridiaceae	Clostridium	PRJNA224116	GCF_020138435.1
Clostridium estertheticum subsp. estertheticum strain DSM 8809 chromosome, complete genome	Clostridium estertheticum subsp. estertheticum	Bacteria	Firmicutes	Clostridia	Eubacteriales	Clostridiaceae	Clostridium	PRJNA224116	GCF_001877035.1
Clostridium saccharobutylicum DSM 13864, complete sequence	Clostridium saccharobutylicum DSM 13864	Bacteria	Firmicutes	Clostridia	Eubacteriales	Clostridiaceae	Clostridium	PRJNA224116	GCF_000473995.1
Clostridium botulinum B1 str. Okra, complete sequence	Clostridium botulinum B1 str. Okra	Bacteria	Firmicutes	Clostridia	Eubacteriales	Clostridiaceae	Clostridium	PRJNA224116	GCF_000019305.1
Clostridium tetani strain Mfbjulcb2 chromosome, complete genome	Clostridium tetani	Bacteria	Firmicutes	Clostridia	Eubacteriales	Clostridiaceae	Clostridium	PRJNA224116	GCF_003013635.1
Clostridium botulinum A str. Hall, complete sequence	Clostridium botulinum A str. Hall	Bacteria	Firmicutes	Clostridia	Eubacteriales	Clostridiaceae	Clostridium	PRJNA224116	GCF_000017045.1
Clostridium botulinum strain 111 chromosome, complete genome	Clostridium botulinum	Bacteria	Firmicutes	Clostridia	Eubacteriales	Clostridiaceae	Clostridium	PRJNA224116	GCF_000829015.1
Clostridium botulinum CDC_1436 chromosome, complete genome	Clostridium botulinum CDC_1436	Bacteria	Firmicutes	Clostridia	Eubacteriales	Clostridiaceae	Clostridium	PRJNA224116	GCF_000817935.1
Clostridium chauvoei strain SBP 07/09 chromosome, complete genome	Clostridium chauvoei	Bacteria	Firmicutes	Clostridia	Eubacteriales	Clostridiaceae	Clostridium	PRJNA224116	GCF_004328885.1
Clostridium botulinum strain BrDura chromosome, complete genome	Clostridium botulinum	Bacteria	Firmicutes	Clostridia	Eubacteriales	Clostridiaceae	Clostridium	PRJNA224116	GCF_002866045.1
Clostridium botulinum strain AM1051 chromosome, complete genome	Clostridium botulinum	Bacteria	Firmicutes	Clostridia	Eubacteriales	Clostridiaceae	Clostridium	PRJNA224116	GCF_002865805.1
Clostridium perfringens isolate MGYG-HGUT-02372 chromosome 1	Clostridium perfringens	Bacteria	Firmicutes	Clostridia	Eubacteriales	Clostridiaceae	Clostridium	PRJNA224116	GCF_902386435.1
Clostridium saccharobutylicum strain NCP 258 chromosome, complete genome	Clostridium saccharobutylicum	Bacteria	Firmicutes	Clostridia	Eubacteriales	Clostridiaceae	Clostridium	PRJNA224116	GCF_002003365.1
Clostridium perfringens strain C216 chromosome	Clostridium perfringens	Bacteria	Firmicutes	Clostridia	Eubacteriales	Clostridiaceae	Clostridium	PRJNA224116	GCF_020138735.1
Clostridium sp. C1 chromosome, complete genome	Clostridium sp. C1	Bacteria	Firmicutes	Clostridia	Eubacteriales	Clostridiaceae	Clostridium	PRJNA224116	GCF_018223625.1
Clostridium perfringens strain 19TSBNCP chromosome, complete genome	Clostridium perfringens	Bacteria	Firmicutes	Clostridia	Eubacteriales	Clostridiaceae	Clostridium	PRJNA224116	GCF_018135545.1
Clostridium botulinum strain ST7B chromosome, complete genome	Clostridium botulinum	Bacteria	Firmicutes	Clostridia	Eubacteriales	Clostridiaceae	Clostridium	PRJNA224116	GCF_022833145.1
Clostridium sporogenes strain FDAARGOS_1491 chromosome, complete genome	Clostridium sporogenes	Bacteria	Firmicutes	Clostridia	Eubacteriales	Clostridiaceae	Clostridium	PRJNA224116	GCF_020099295.1
Clostridium perfringens strain CPI 39-1a chromosome, complete genome	Clostridium perfringens	Bacteria	Firmicutes	Clostridia	Eubacteriales	Clostridiaceae	Clostridium	PRJNA224116	GCF_020138515.1
Clostridium perfringens strain CPS 2a chromosome, complete genome	Clostridium perfringens	Bacteria	Firmicutes	Clostridia	Eubacteriales	Clostridiaceae	Clostridium	PRJNA224116	GCF_020138335.1
Clostridium perfringens strain 318/86 chromosome, complete genome	Clostridium perfringens	Bacteria	Firmicutes	Clostridia	Eubacteriales	Clostridiaceae	Clostridium	PRJNA224116	GCF_020138675.1
Clostridium beijerinckii strain NCIMB 14988 chromosome, complete genome	Clostridium beijerinckii	Bacteria	Firmicutes	Clostridia	Eubacteriales	Clostridiaceae	Clostridium	PRJNA224116	GCF_000833105.2
Clostridium tetani E88, complete sequence	Clostridium tetani E88	Bacteria	Firmicutes	Clostridia	Eubacteriales	Clostridiaceae	Clostridium	PRJNA224116	GCF_000007625.1
Clostridium acetobutylicum DSM 1731, complete sequence	Clostridium acetobutylicum DSM 1731	Bacteria	Firmicutes	Clostridia	Eubacteriales	Clostridiaceae	Clostridium	PRJNA224116	GCF_000218855.1
Clostridium perfringens strain JP55 chromosome, complete genome	Clostridium perfringens	Bacteria	Firmicutes	Clostridia	Eubacteriales	Clostridiaceae	Clostridium	PRJNA224116	GCF_001579765.1
Clostridium perfringens strain 955/85 chromosome, complete genome	Clostridium perfringens	Bacteria	Firmicutes	Clostridia	Eubacteriales	Clostridiaceae	Clostridium	PRJNA224116	GCF_020138535.1
Clostridium perfringens strain 20/85 chromosome	Clostridium perfringens	Bacteria	Firmicutes	Clostridia	Eubacteriales	Clostridiaceae	Clostridium	PRJNA224116	GCF_020138755.1
Clostridium perfringens strain FORC_003 chromosome, complete genome	Clostridium perfringens	Bacteria	Firmicutes	Clostridia	Eubacteriales	Clostridiaceae	Clostridium	PRJNA224116	GCF_001304735.1
Clostridium butyricum strain TOA chromosome 1, complete sequence	Clostridium butyricum	Bacteria	Firmicutes	Clostridia	Eubacteriales	Clostridiaceae	Clostridium	PRJNA224116	GCF_001646605.1
Clostridium sporogenes strain AM1195 chromosome, complete genome	Clostridium sporogenes	Bacteria	Firmicutes	Clostridia	Eubacteriales	Clostridiaceae	Clostridium	PRJNA224116	GCF_002865785.1
Clostridium chauvoei strain 12S0467 chromosome, complete genome	Clostridium chauvoei	Bacteria	Firmicutes	Clostridia	Eubacteriales	Clostridiaceae	Clostridium	PRJNA224116	GCF_002327205.1
Clostridium cochlearium strain NCTC13027 chromosome 1, complete sequence	Clostridium cochlearium	Bacteria	Firmicutes	Clostridia	Eubacteriales	Clostridiaceae	Clostridium	PRJNA224116	GCF_900187165.1
Clostridium botulinum strain Mfbjulcb8 chromosome, complete genome	Clostridium botulinum	Bacteria	Firmicutes	Clostridia	Eubacteriales	Clostridiaceae	Clostridium	PRJNA224116	GCF_003017145.1
Clostridium pasteurianum BC1, complete sequence	Clostridium pasteurianum BC1	Bacteria	Firmicutes	Clostridia	Eubacteriales	Clostridiaceae	Clostridium	PRJNA224116	GCF_000389635.1
Clostridium botulinum strain AM282 chromosome, complete genome	Clostridium botulinum	Bacteria	Firmicutes	Clostridia	Eubacteriales	Clostridiaceae	Clostridium	PRJNA224116	GCF_001921945.1
Clostridium butyricum strain JKY6D1 chromosome 1, complete sequence	Clostridium butyricum	Bacteria	Firmicutes	Clostridia	Eubacteriales	Clostridiaceae	Clostridium	PRJNA224116	GCF_001465175.1
Clostridium butyricum strain NBRC 13949 chromosome, complete genome	Clostridium butyricum	Bacteria	Firmicutes	Clostridia	Eubacteriales	Clostridiaceae	Clostridium	PRJNA224116	GCF_006742065.1
Clostridium baratii strain CDC51267 chromosome, complete genome	Clostridium baratii	Bacteria	Firmicutes	Clostridia	Eubacteriales	Clostridiaceae	Clostridium	PRJNA224116	GCF_001991075.2
Clostridium formicaceticum strain ATCC 27076 chromosome, complete genome	Clostridium formicaceticum	Bacteria	Firmicutes	Clostridia	Eubacteriales	Clostridiaceae	Clostridium	PRJNA224116	GCF_001854185.1
Clostridium novyi NT, complete sequence	Clostridium novyi NT	Bacteria	Firmicutes	Clostridia	Eubacteriales	Clostridiaceae	Clostridium	PRJNA224116	GCF_000014125.1
Clostridium saccharobutylicum strain BAS/B3/SW/136 chromosome, complete genome	Clostridium saccharobutylicum	Bacteria	Firmicutes	Clostridia	Eubacteriales	Clostridiaceae	Clostridium	PRJNA224116	GCF_002003325.1
Clostridium botulinum strain CFSAN064329 chromosome, complete genome	Clostridium botulinum	Bacteria	Firmicutes	Clostridia	Eubacteriales	Clostridiaceae	Clostridium	PRJNA224116	GCF_003058445.1
Clostridium baratii str. Sullivan chromosome, complete genome	Clostridium baratii str. Sullivan	Bacteria	Firmicutes	Clostridia	Eubacteriales	Clostridiaceae	Clostridium	PRJNA224116	GCF_000789395.1
Clostridium perfringens strain CPI 57K-1 chromosome, complete genome	Clostridium perfringens	Bacteria	Firmicutes	Clostridia	Eubacteriales	Clostridiaceae	Clostridium	PRJNA224116	GCF_020138475.1
Clostridium perfringens strain C269 chromosome	Clostridium perfringens	Bacteria	Firmicutes	Clostridia	Eubacteriales	Clostridiaceae	Clostridium	PRJNA224116	GCF_020138715.1
Clostridium botulinum strain CJ0611A1 chromosome, complete genome	Clostridium botulinum	Bacteria	Firmicutes	Clostridia	Eubacteriales	Clostridiaceae	Clostridium	PRJNA224116	GCF_014068615.1
Clostridium saccharoperbutylacetonicum strain N1-504 chromosome, complete genome	Clostridium saccharoperbutylacetonicum	Bacteria	Firmicutes	Clostridia	Eubacteriales	Clostridiaceae	Clostridium	PRJNA224116	GCF_002003305.1
Clostridium autoethanogenum DSM 10061 chromosome, complete genome	Clostridium autoethanogenum DSM 10061	Bacteria	Firmicutes	Clostridia	Eubacteriales	Clostridiaceae	Clostridium	PRJNA224116	GCF_001484725.1
Clostridium botulinum strain F1425 chromosome, complete genome	Clostridium botulinum	Bacteria	Firmicutes	Clostridia	Eubacteriales	Clostridiaceae	Clostridium	PRJNA224116	GCF_001921905.1
Clostridium botulinum strain CFSAN034200 chromosome, complete genome	Clostridium botulinum	Bacteria	Firmicutes	Clostridia	Eubacteriales	Clostridiaceae	Clostridium	PRJNA224116	GCF_003345335.1
Clostridium sporogenes strain DSM 795 chromosome, complete genome	Clostridium sporogenes	Bacteria	Firmicutes	Clostridia	Eubacteriales	Clostridiaceae	Clostridium	PRJNA224116	GCF_001020205.1
Clostridium scatologenes strain ATCC 25775 chromosome, complete genome	Clostridium scatologenes	Bacteria	Firmicutes	Clostridia	Eubacteriales	Clostridiaceae	Clostridium	PRJNA224116	GCF_000968375.1
Clostridium perfringens strain FDAARGOS_903 chromosome, complete genome	Clostridium perfringens	Bacteria	Firmicutes	Clostridia	Eubacteriales	Clostridiaceae	Clostridium	PRJNA224116	GCF_016027375.1
Clostridium saccharobutylicum strain NCP 195 chromosome, complete genome	Clostridium saccharobutylicum	Bacteria	Firmicutes	Clostridia	Eubacteriales	Clostridiaceae	Clostridium	PRJNA224116	GCF_002003385.1
Clostridium argentinense strain 89G chromosome, complete genome	Clostridium argentinense	Bacteria	Firmicutes	Clostridia	Eubacteriales	Clostridiaceae	Clostridium	PRJNA224116	GCF_002074155.1
Clostridium saccharobutylicum strain NCP 200 chromosome, complete genome	Clostridium saccharobutylicum	Bacteria	Firmicutes	Clostridia	Eubacteriales	Clostridiaceae	Clostridium	PRJNA224116	GCF_002003285.1
Clostridium perfringens strain NCTC2837 chromosome 1, complete sequence	Clostridium perfringens	Bacteria	Firmicutes	Clostridia	Eubacteriales	Clostridiaceae	Clostridium	PRJNA224116	GCF_900478015.1
Clostridium perfringens strain FDAARGOS_904 chromosome, complete genome	Clostridium perfringens	Bacteria	Firmicutes	Clostridia	Eubacteriales	Clostridiaceae	Clostridium	PRJNA224116	GCF_016027155.1
