## Supplemental Table 4 for "Gut commensal *Enterocloster* species host inoviruses that are secreted *in vitro* and *in vivo*"

Assembly	Species	Genus	Family	Host	GenBank_Title
GCF_002622345.1	Xanthomonas virus Xf109	Xylivirus	Inoviridae	Xanthomonas oryzae pv. oryzicola	ASM262234v1
GCF_002602125.1	Ralstonia virus RSS1	Restivirus	Inoviridae	Ralstonia solanacearum	ASM260212v1
GCF_002607145.1	Ralstonia virus RSS1	Restivirus	Inoviridae	Ralstonia solanacearum	ASM260714v1
GCF_002957465.1	Ralstonia virus RSIBR1	Habenivirus	Inoviridae	Ralstonia solanacearum	ASM295746v1
GCF_002630525.1	Vibrio phage ND1-fs1	Fibrovirus	Inoviridae	Vibrio cholerae	ASM263052v1
GCF_002610105.1	Ralstonia virus RS551	Habenivirus	Inoviridae	Ralstonia solanacearum UW551	ASM261010v1
GCF_002603105.1	Vibrio virus Vf33	Villovirus	Inoviridae	Vibrio parahaemolyticus	ASM260310v1
GCF_002625225.1	Stenotrophomonas virus SMA6	Scuticavirus	Inoviridae	Stenotrophomonas maltophilia	ASM262522v1
GCF_002610085.1	Xanthomonas virus Xf109	Xylivirus	Inoviridae	Xanthomonas oryzae ATCC 35933	ASM261008v1
GCF_002826545.1	Stenotrophomonas virus PSH1	Psecadovirus	Inoviridae	Stenotrophomonas	ASM282654v1
GCF_000842465.1	Xanthomonas virus Cf1c	Coriovirus	Inoviridae	Xanthomonas campestris	ViralProj14329
GCF_000846185.1	Vibrio virus Vf33	Villovirus	Inoviridae	Vibrio parahaemolyticus	ViralProj14385
GCF_000930555.1	Enterobacteria phage fd	Inovirus	Inoviridae	Enterobacteriaceae	ViralProj269628
GCF_000924935.1	Ralstonia virus RS603	Habenivirus	Inoviridae	Ralstonia solanacearum	ViralProj266715
GCF_000915515.1	Ralstonia phage 1 NP-2014		Inoviridae	Ralstonia	ViralProj239726
GCF_000910575.1	Ralstonia phage RSS20		Inoviridae	Ralstonia solanacearum	ViralProj213020
GCF_000908815.1	Stenotrophomonas virus SMA7	Subteminivirus	Inoviridae	Stenotrophomonas maltophilia	ViralProj209360
GCF_000908095.1	Ralstonia phage RSS30		Inoviridae	Ralstonia solanacearum	ViralProj213021
GCF_000907795.1	Vibrio virus VFJ	Saetivirus	Inoviridae	Vibrio cholerae	ViralProj209358
GCF_000902595.1	Ralstonia virus RSS1	Restivirus	Inoviridae	Ralstonia solanacearum	ViralProj181985
GCF_000894015.1	Vibrio virus VCY	Vicialiavirus	Inoviridae	Vibrio cholerae	ViralProj76737
GCF_000893195.1	Vibrio virus CTXphi	Affertcholeramvirus	Inoviridae	Vibrio cholerae	ViralProj63437
GCF_000892535.1	Ralstonia virus PE226	Parhipatevirus	Inoviridae	Ralstonia solanacearum	ViralProj64769
GCF_000891155.1	Stenotrophomonas phage phiSHP2		Inoviridae	Stenotrophomonas maltophilia	ViralProj67419
GCF_000883935.1	Vibrio phage VEJphi	Fibrovirus	Inoviridae	Vibrio cholerae	ViralProj38367
GCF_000883215.1	Ralstonia virus RSM3	Habenivirus	Inoviridae	Ralstonia	ViralProj32325
GCF_000870245.1	Ralstonia virus RSM1	Habenivirus	Inoviridae	Ralstonia	ViralProj18239
GCF_000868665.1	Ralstonia virus RSS1	Restivirus	Inoviridae	Ralstonia solanacearum	ViralProj18291
GCF_000863885.1	Stenotrophomonas virus SMA9	Staminivirus	Inoviridae	Stenotrophomonas maltophilia	ViralProj15493
GCF_000848985.1	Salmonella virus IKe	Lineavirus	Inoviridae	Escherichia coli	ViralProj14627
GCF_000847885.1	Escherichia virus I22	Lineavirus	Inoviridae	Escherichia coli	ViralProj14572
GCF_000847025.1	Pseudomonas virus Pf1	Primolicivirus	Inoviridae	Pseudomonas aeruginosa	ViralProj14571
GCF_000846985.1	Vibrio virus KSF1	Capistrivirus	Inoviridae	Vibrio cholerae	ViralProj14562
GCF_000845325.1	Vibrio virus Vf33	Villovirus	Inoviridae	Vibrio parahaemolyticus	ViralProj14384
GCF_000845205.1	Escherichia virus M13	Inovirus	Inoviridae	Escherichia coli	ViralProj14549
GCF_000843365.1	Vibrio virus fs1	Fibrovirus	Inoviridae	Vibrio cholerae O139	ViralProj14337
GCF_000842845.1	Vibrio virus fs1	Fibrovirus	Inoviridae	Vibrio cholerae O139	ViralProj14227
GCF_000841525.1	Ralstonia phage p12J		Inoviridae	Ralstonia pickettii	ViralProj14307
GCF_000840605.1	Vibrio virus VGJ	Fibrovirus	Inoviridae	Vibrio cholerae	ViralProj14279
GCF_000839665.1	Vibrio virus VfO3K6	Versovirus	Inoviridae	Vibrio parahaemolyticus	ViralProj14094
GCF_000837925.1	Vibrio virus fs2	Saetivirus	Inoviridae	Vibrio cholerae O139	ViralProj14088
GCF_000837805.1	Pseudomonas virus Pf3	Tertilicivirus	Inoviridae	Pseudomonas aeruginosa	ViralProj14061
GCF_000837165.1	Vibrio virus VfO3K6	Versovirus	Inoviridae	Vibrio parahaemolyticus	ViralProj14093
GCF_000836925.1	Escherichia virus If1	Infulavirus	Inoviridae	Escherichia coli	ViralProj14039
