## Supplemental Table 5 for "Gut commensal *Enterocloster* species host inoviruses that are secreted *in vitro* and *in vivo*"

### Sheet: Inovirus_protein_sequences
Inovirus genes functional annotations
Hhpred Inovirus predictions					Predicted broad functions
Website: https://toolkit.tuebingen.mpg.de/tools/hhpred					Structural protein
Parameters: All default parameters					Replication protein/DNA binding
Databases: PDB_mmCIF70_14_Apr, Pfam-A_v35, UniProt-SwissProt-viral70_3_Nov_2021, proteasome_homologs_jun_2021					Assembly protein
					Transport protein
					Transmembrane protein
Enterocloster Inovirus genes #1:
Inovirus genes shared by: Enterocloster bolteae ATCC BAA 613, Enterocloster_clostridioformis_WAL_7855, and Enterocloster_clostridioformis_2_1_49FAA
Gene #	Strain	Amino Acid Sequence	PFAM prediction name	Predicted broad function	HHpred detected sequence features	HHpred top hit prediction name	HHpred top hit Probability	HHpred top hit E-value	HHpred top hit Score	Notes
1	E. bolteae	MVKKLLSALLALFILSSFPLTVLAGDLPTSTNTINWSTVEVFAYGSGTYKKSLGKVQEAGGQGAFGKEFTPSDGMGIQGFVLVLPRSSFPTTGKWKAQVSIQTSSTSLLLDRMYARGRVKRPNASDLSGQLPKIASDTIPPDFYTVTYNVNSQSLTSVEFFFPYAFPLYGTQRLNFSSVISFRDYESGNINNPVAPLPDASEQNQAIANSVQDTANNTAVLVQKQDTIIEQIVDTTQTISNQLHSFWDQLAGEFTNMYNKMNQHHSEDLAANRRNTEDIIDSQESNTTNIINNNNANTDKLANGYDKSRLDNSNAQLNDSIHNMQENEKQLMEDVSNNINSFRYDDYFTRIRGPLSDISYFLNHIYNNMKGLNIPIGFSLTLTIAMLCIGYYRFKGGT	NA	Structural protein	Coiled coil segment, Transmembrane segment, Signal peptide	VPHE_NPVOP Polyhedral envelope protein OS=Orgyia pseudotsugata multicapsid polyhedrosis virus OX=262177 GN=ORF129 PE=3 S	0.9571	0.64	48.81
	E. clostridioformis 538	MVKKFLSALLALFILSLFPLTVLAGDLPTSTNTINWSTVEVFAYGSGTYKKSLGKVQEAGGQGAFGKEFTPSDGMGIQGFVLVLPRSSFPTTGKWKAQVSIQTSSTSLLLDRMYARGRVKRPNASDLSGQLPKIASDTIPPDFYTVTYNVNSQALTSVEFFFPYAFPLYGTQKLNFSSVISFRDYESGNINNPVAPLPDASEQNQAIANSVQDTANNTAALVQKQDTIIEQIVDTTQTISNQLHSFWDQLAGEFTNMYNKMNQHHSEDLAANRRNTEDIIDSQESNTTNIINNNNANTDKLANGYDKSRLDNSNAQLNDSIHNMQENEKQLMEDVSNNINSFRYDDYFTRIKGPLSDISYFLNHIYNNMKGLNIPIGFSLTLTIAMLCIGYYRFKGGTX
	E. clostridioformis 455	MVKKFLSALLALFILSLFPLTVLAGDLPTSTNTINWSTVEVFAYGSGTYKKSLGKVQEAGGQGAFGKEFTPSDGMGIQGFVLVLPRSSFPTTGKWKAQVSIQTSSTSLLLDRMYARGRVKRPNASDLSGQLPKIASDTIPPDFYTVTYNVNSQSLTSVEFFFPYAFPLYGTQRLNFSSVISFRDYESGNINNPVAPLPDASEQNQAIANSVQDTANNTAVLVQKQDTIIEQIVDTTQTISNQLHSFWDQLAGEFTNMYNKMNQHHSEDLAANRRNTEDIIDSQESNTTNIINNNNANTDKLANGYDKSRLDNSNAQLNDSIHNMQENEKQLMEDVSNNINSFRYDDYFTRIRGPLSDISYFLNHIYNNMKGLNIPIGFSLTLTIAMLCIGYYRFKGGTX
2	E. bolteae	MFQFFDAVAGFVETVVGFIVNMIATLILVIVNIVRSVGWLVMCLSYLPPWMVGFVVVPISLAVVFQILNKGS*	NA	Transmembrane protein (unknown function)	Transmembrane segments	DUF1656 ; Protein of unknown function (DUF1656)	0.6157	27	20.53	Possible assembly protein
	E. clostridioformis 538	MFQFFDAVAGFVETVVSFIVNMIATLVLVIVNIVRSVGWLVMCLSYLPPWMVGFVVVPISLAVVFQILNKGSX
	E. clostridioformis 455	MFQFFDAVAGFVETVVSFIVNMIATLILVIVNIVRSVGWLVMCLSYLPPWMVGFVVVPISLAVVFQILNKGSX
3	E. bolteae	MVIFWSLSLLFLCLLLRLLFPSVVREAVHLLWFVRLGHLNVVVVLSSFILLSCPLLAYADTATPSNASRPRRETELVRYEDAIPVASSSNASYTDLDLLVDDRTLMDIDDFEDLKRDDLLRYILCELVAIRDSFGGPGLASSSDAALSSLEDAQDVSDLEEGPTDIIPMDAPVRSARSVSASDDYVNVLRYDVSISGQEYTLLFPPEYADSLYVDSRGRLFNVSANAIQGRLVDGNFNPYAQTGKLVYLTPCLGNNFYSIREYGSPNYVREYYWSAGRLQYRDTYVNIQVNQYHHIFKVSDTLTYIVVVLIGGCLICLWRKSSRX	NA	Transmembrane protein (unknown function)	Transmembrane segments	VGE9_EHV2 Uncharacterized gene E9 protein OS=Equine herpesvirus 2 (strain 86/87) OX=82831 GN=E9 PE=3 SV=1	59.2	18	34.47	Possible assembly protein
	E. clostridioformis 538	MVIFWSLSLLFLCLLLRLSFPSVVREVVHLPWFVRPGHLNVVVALSSFFLLSCPLLAYADTATPSNASRVDADTDWDMDMDDIWVASPSDAAYTDVDLLIDDRTLMDIDDFEDLKRDDLLRYILCELVAIRDSFGGPGLASSSDAALSSLEDAQDVSDLEEGPTDIIPMDAPVRSARSVSASDDYVNVLRYDVSISGQEYTLLFPPEYADSLYVDSQGRLFNVSANTIQGRLVDGNFNPYAQTGKLVYLTPCLGNNFYTISEYGSPNYVREYYWSSGSLRYRDTYVNIQVNQYHHIFKVSDTLTYIVVVLMGGCLICLWRKSSRX
	E. clostridioformis 455	MVIFWSLSLLFLCLLLRLLFPSVVREVVHLPWFVRPGHLNVVVALSSFFLLSCPLLAYADTATPSNASRVDADTDWDMDMDDIWVASPSDAAYTDVDLLIDDRTLMDIDDFEDLKRDDLLRYILCELITIRDSFGGPGLASPSDAPLSSLEDSQDDSDLEEGPTDIVPMDAPVRSARSVSASDDYVNVLRYDVSISGQEYTLLFPPEYADSLYVDSQGRLFNVSANTIQGRLVDGNFNPYARTGKLVYLTPCLGNNFYTISEYGSPNYVREYYWSSGSLRYRDTYVNIQVNQYHHIFKVSDTLTYIVVVLMGGCLICLWRKSSRX
4	E. bolteae	MFMEKILALMGDVPVQFYPVCYAFGFIAFLWIVDKFFHIFVSLIDRRX	NA	Assembly protein	Transmembrane segments	G7P_BPPHL Tail virion protein G7P OS=Xanthomonas phage phiLf OX=28365 GN=VII PE=3 SV=1 (Inovirus)	0.8145	8.6	20.31
	E. clostridioformis 538	MFMEKILALMGDVPVQFYPVCYAFGFIAFLWIVDKFFHIFVSLIDRRX
	E. clostridioformis 455	MFMEKILALMGDVPVQFYPVCYAFGFIAFLWIVDKFFHIFVSLIDRRX
5	E. bolteae	MNLSIVMKVVEWMFHELSLLFDILWRHSYWVGMFVIGLPLLKKVVDIFRRLLX	NA	Structural protein	Transmembrane segments	GLYCO_TIBVC Glycoprotein OS=Tibrogargan virus (strain CS132) OX=1559361 GN=G PE=3 SV=1	0.6771	38	22.52	Low confidence prediction
	E. clostridioformis 538	MNLGIVMKVVEWMFHELSLLFDILWRHSYWVGMFVIGLPLLKKVVDIFRRLLX
	E. clostridioformis 455	MNLGIVMKVVEWMFHELSLLFDILWRHSYWVGMFVIGLPLLKKVVDIFRRLLX
6	E. bolteae	MLKIKNAVKKYRCVPVATGVASVAMAFPAFAEGATPATGLDSLLATFSVVTAWLWKECGLLLTWILSQPILLAAMCLFFAGAVVAFFMRIYHQVX	NA	Structural protein	Transmembrane segments, Signal peptide	CAPSD_BPIKE Capsid protein G8P OS=Salmonella phage IKe OX=10867 GN=VIII PE=1 SV=1	0.972	0.011	40.57
	E. clostridioformis 538	MLKIKNAVKKYRSIPVATGVASVAMAFPAFAEGGTPATGLDSLLATFSVVTAWLWKECGLLLTWILSQPILLAAMCLFFAGAVVAFFMRIYHQVX
	E. clostridioformis 455	MLKIKNAVKKYRSIPVATGVASVAMAFPAFAEGGTPATGLDSLLATFSVVTAWLWKECGLLLTWILSQPILLAAMCLFFAGAVVAFFMRIYHQVX
7	E. bolteae	MYALSVLLFGFGLFWIVFFAYHFFKYRNPYKLFMVFGKKGSGKTTLMCKMALKYRKKGWHVYSNVHIPGTYHFDTVDIGVAHFPENSILLIDEVGLVWDNRNFKSFPEHVKVYFKYQRQYKHIVYLFSQSFDVDKKIRDLTDHLYIIHNFLNCFSIARRITKTVAVVHADKSASGESKIVDDYNIDSLLLAPFGSVRFTYIPKYVKYFNSYNPPQLPEKEFEYMPFPELVKQGKLGALRRAMAGGRVQLHEVVRKWNRKKRX	Zonular occludens toxin (Zot)	Toxin (?)/ Assembly protein	Transmembrane segments	G1P_BPIKE Gene 1 protein OS=Salmonella phage IKe OX=10867 GN=I PE=3 SV=1	0.9956	1.1e-12	110.84	*HHpred also significantly predicted Zot as part of the query
	E. clostridioformis 538	MYAFSVLLFGFGMFWIVFFAYHFFKYRNPYKLFMVFGKKGSGKTTLMCKMALKYRKKGWHVYSNVHIPGTYHFDTVDIGVAHFPENSILLIDEVGLVWDNRNFKSFPEHVKVYFKYQRQYKHIVYLFSQSFDVDKKIRDLTDHLYIIHNFLNCFSIARRITKTVAVVHADKSASGESKIVDDYNIDSLLLAPFGSVRFTYIPKYVKYFNSYNPPQLPEKEFEYMPFPELVKQGKLGALRRAMAGGRVQLHEVVRKWNRKKRX
	E. clostridioformis 455	MYALSVLLFGFGLFWIVFFAYHFFKYRNPYKLFMVFGKKGSGKTTLMCKMALKYRKKGWHVYSNVHIPGTYHFDTVDIGVAHFPENSILLIDEVGLVWDNRNFKSFPEHVKVYFKYQRQYKHIVYLFSQSFDVDKKIRDLTDHLYIIHNFLNCFSVARRITKTVAVVHADKSASGESKIVDDYNIDSLLLAPFGSVRFTYIPKYVKYFNSYNPPLLPEKEFEYMPFPELVKQGKLGALRRAMAGRVQLHEVVRKWNRKKRX
8	E. bolteae	MLYYFNPLLEDGIFYSCDSLRYSFEFPDVDTVESFLSFLSHLPGCTHYHSLKDFDYRYLFVFGIKGLSFSIGLCMNGVKKETVLQGFLDFNPNKILGEIAYDDGFMRTSVSPFDQEEVEYRGLQSQIGQLLRTVLNELFPMVETIKIKRWDLAVDVPYGRDCVQLIKDNRKYSQFYKSAQDFTEYLGCMSAPGRVKVYNKQIEAGLDYPLTRIEVTLDSLDYIDCCRCWPNVYTRKVIDLAESKVMQLLAEQPVDRMDYYLRQMSAPTKRRYKALLLDRPFEIEGPIFNKLRSQLLRYQEGNFYEX	NA	Replication protein/DNA binding	NA	REPLICATION INITIATION PROTEIN, REPLICATION INITIATION PROTEIN; (Rolling cycle replication)	0.9997	1.4e-29	234.68	Also has significant similarities to Pf1 phage ORF
	E. clostridioformis 538	MLYYFNPLIEDGIFYSCDSLRYSFEFPDTDMVESFLSFLSYLPGSTYYQSLKDFDYRYLFVFGIKGLSFSIGLCMNGVKKETVLQGFLDFNPNKILGEIAYDDGFMRISVSPFDQEEVEYRGLQSQIGQLLRTVLNELFPMVEAIKIKRWDLAVDVPYGRDCVQLIKDNRKYSQFYKSAQDFTEYLGCMSAPGRVKVYNKQIEAGLDYPLTRIEVTLDSLDYIDCYRCWPNVYTRKVIDLAESKVMVLLAEQPVDRVDYYLRQLSPNTKRKYKTLLLDRPFEIEGPIFNKLRSQLLRYQEGNFYEX
	E. clostridioformis 455	VLYYFNPLIEDGIFYSCDSLRYSFEFPDTDTVESFLSFLSYLPGSTYYQSLKDFDYRYLFVFGIKGLSFSIGLCMNGVKKETVLQGFLDFNPNKILGEIAYDDGFMRISVSPFDQEEVEYRGLQSQIGQLLRTVLNELFPMVETIKIKRWDLAVDVPYGRDCVQLIKDNRKYSQFYKSAQDFTEYLGCMSAPGRVKVYNKQIEAGLDYPLTRIEVTLDSLDYIDCCRCWPNVYTRKVIDLAESKVMVQLAEQPVDRVDYYLRQLSPNTKRKYKTLLLDRPFEIEGPIFNKLRSQLLRYQEGNFYEX
9	E. bolteae	MNKPVGKIKVNVYLTTKQYDRLCRYMEFCECYSTPAEMATRLVQVGLAEAIKRGAIEEDX	NA	Transcription regulation/DNA binding	NA	Putative; Helicobacter pylori, repressor, transcriptional regulator, DNA-binding, ribbon-helix-helix, HP0564, JHP0511, U	0.9421	0.57	23.71	Transcription regulation
	E. clostridioformis 538	MNKPVGKIKVNVYLTTKQYDRLCRYMEFCECYSTPAEMATRLVQVGLAEAIKRGAIEEDX
	E. clostridioformis 455	MNKPVGKIKVNVYLTTKQYDRLCRYMEFCECYSTPAEMATRLVQVGLAEAIKRGAIEEDX
13	E. bolteae	MMDKKRIRQTLNDFVERYLLGDVDGDFRFNYIWIRSQLSFAFSIDAITIDEFDALSSVVLHAYKTDRRGPECVDFPRLSX	NA	Unknown function	NA	YqzH ; YqzH-like protein	0.8472	7.4	25.17	Unknown function protein from B. subtilus protein
	E. clostridioformis 538	MMDKKRIRKTLNDVVERYLLGDVDGDFRFNYIWVRAQLSFAFSIDAITIDEFDALSSVVLHAYKTDRRGPECADFPRLSX
	E. clostridioformis 455	M*DKKRIRKTLNDAVERYLLGDVDGDFRFNYIWIRSQLSFAFSIDAITIDEFDALSSVVLHAYKTDRRGPECVDFPRLSX
14	E. bolteae	MRRLSKALIEQEQNETSVAICRAMALHDQCRVDVLQYHFARLEHILAYLDEKTDSIPSISSEVQTTX	NA	Unknown function	NA	ATG101 ; Autophagy-related protein 101	0.7647	5.2	27.21	Top hits not consistent in function
	E. clostridioformis 538	MRRLSKALIEQEQNETSVAICRAMALHDQCRVDVLQYHFARLEHILAYLDEKTDSIPSISSEVQTTX
	E. clostridioformis 455	MRRLSKALIEQEQNETSVAICRAMALHDQCRVDVLQYHFARLEHILAYLDEKTDSIPSISSEVQTTX
15	E. bolteae	MVYEILGIERFEGISKKTGKPYDFTRFYAVPSRQPDKVRGRRVEQVDVWNGEYAPDISGIHPEDFVDISYGRGGFVEECRLVDSPNX	NA	Replication protein/DNA binding	NA	CTX_RstB ; CTX phage RstB protein	0.9951	2.6e-13	79.69	Conserved in many lysogenic phages and inoviruses
	E. clostridioformis 538	MVYEILGIERFEGISKKTGKPYDFTRFYAVPSRQPDKVRGRRVEQVDVWNGEYAPDISGIHPEDFVDISYGRGGFVEECRLVDSPNX
	E. clostridioformis 455	MVYEILGIERFEGISKKTGKPYDFTRFYAVPSRQPDKVRGRRVEQVDVWNGEYAPDISGIHPEDFVDISYGRGGYVEECRLVDSPNX
16	E. bolteae	MNIELTERELRYLNRVVNVRLDELIERCARIRRIRSLEDIITSERFSIAESEIKVMKGVHDKIADALSDCNMX	NA	Unknown function	NA	Designed dimeric coiled coil peptide with two terpyridine side chains; designed peptide, synthetic, metal coordination f	0.8403	2.7	24.65	Top hits not consistent in function
	E. clostridioformis 538	MNIELTERELRYLNRVVNVRLDELIERCARIRRIRSLEDIITSERFSIAESEIKVMKGVHDKIADALSDCNMX
	E. clostridioformis 455	MNIELTERELRYLNRVVNVRLDELIERCARIRRIRSLEDIITSERFSIAESEIKVMKGVHDKIADALSDCNMX
Enterocloster Inovirus genes #2:
Inovirus genes unique and shared by: Enterocloster bolteae ATCC BAA 613 and Enterocloster_clostridioformis_WAL_7855 (538)
Gene #	Strain	Amino Acid Sequence	PFAM prediction name	Predicted broad function	HHpred detected sequence features	HHpred top hit prediction name	HHpred top hit Probability	HHpred top hit E-value	HHpred top hit Score	Notes
10	E. bolteae	MTSEDKIYFCSVFFVVLPLLYFAIHNYFVRKRSRGRKYTDLDMIVCYVYMIAFILFSFYFKYIANLX	NA	Unknown function	Transmembrane segments	DUF3951 ; Protein of unknown function (DUF3951)	0.943	0.8	29.74	Part of an ion channel (?)
	E. clostridioformis 538	MTSEDKIYFCSVFFVVLPLLYFAIHNYFVRKRSRGRKYTDLDMIVCYVYMIAFILFSFYFKYIANLX
11	E. bolteae	MENKELIEAIRGMLKEELEPIHEEISKVKDRLTVLEIKEQATHKKLDNLTLDVKIAERDTRRDIAQANDAIETLIAVLEAKGILPKAL	NA	Structural protein	Coiled coil segment	Tail needle protein gp26; P22, Tail-Needle, Xenon, Coiled-Coil, Protein Fiber, Coiled coil, Late protein, VIRAL PROTEIN;	0.9803	0.00056	48.18	Stabilizes DNA and may be important for ejecting genome into host
	E. clostridioformis 538	MENKELIEAIRGMLKEELEPIHEEISKVKDRLTVLEIKEQATHKKLDNLTLDVKIAERDTRRDIAQANDAIETLIAVLEAKGILPKAL
12	E. bolteae	MSSFNATKYKNEFTKEKYDRLNIQVPKGQKAVIEEYWKAKGYKSLNAYVNDLIQRDMNNTPGIQINHNKGIVAGNIHGDINMK	NA	Transcription regulation/DNA binding	NA	ORF OMEGA; DNA-BINDING-REGULATORY PROTEIN COMPLEX, RIBBON-HELIX-HELIX, RHH, METJ/ARC SUPERFAMILY, COOPERATIVE DNA BINDIN	0.9854	8.1e-07	45.87	May be important transcriptional contol
	E. clostridioformis 538	MSSFNATKYKNEFTKEKYDRLNIQVPKGQKAVIEEYWKAKGYKSLNAYVNDLIQRDMNNTPGIQINHNKGIVAGNIHGDINMK
Enterocloster Inovirus genes #3:
Inovirus genes unique to: Enterocloster clostridioformis 2 1 49FAA (455)
Gene #	Strain	Amino Acid Sequence	PFAM prediction name	Predicted broad function	HHpred detected sequence features	HHpred top hit prediction name	HHpred top hit Probability	HHpred top hit E-value	HHpred top hit Score	Notes
17	E. clostridioformis 455	MNENEMLEAIRGMLQEELKPIHDSVETLKVQNKAIKNKLEEIDIRLTNLEYQVKKGTNETRQDIDTLVEVLEAKGILPKAL	NA	Structural protein	Coiled coil segment	Tail needle protein gp26; P22, Tail-Needle, Xenon, Coiled-Coil, Protein Fiber, Coiled coil, Late protein, VIRAL PROTEIN;	0.9756	0.0054	42.65	Stabilizes DNA and may be important for ejecting genome into host
18	E. clostridioformis 455	MNEISIVIIVLIIFMIIKAINQKRKSTVQTTQTFKKTEENTEKNNNINKNQYKKKNFLTCTEKKFLSALHELKKYDLIIIPQVNLATIIQKTGEFKYQNELYRNIDFGIFDKNYNILLLIELNDISHQQYKRRERDMKVKEIVKQADIKLINFYTDKPNKPEYVTKRIINELAISIPNYEINQIKEDEKDKQPSTTHQDGREAILKDFKEDNPYE	Protein of unknown function (DUF2726)	Unknown	Transmembrane segment	DUF2726 ; Protein of unknown function (DUF2726)	0.9956	4.4e-13	96.28	Hits to uncharacterized viral proteins
19	E. clostridioformis 455	MSNAKYNKEYNENNYSPQKVYIQKDELPTIKEHMKSKGYKSFSGYVKDLIEKDMQGTSGINVKTNKGIVANNIHGDISIK	NA	Transcription regulation/DNA binding	NA	Omega_Repress ; Omega Transcriptional Repressor	0.9853	7.2e-07	52.08	May be important transcriptional contol
20	E. clostridioformis 455		NA	Unknown/DNA binding (?)	NA	MotCF ; Bacteriophage T4 MotA, C-terminal	0.677	34	23.71	Not a strong prediction
Enterocloster Inovirus genes #4:
Inovirus genes unique to: Enterocloster citroniae
Gene #	Strain	Amino Acid Sequence	PFAM prediction name	Predicted broad function	HHpred detected sequence features	HHpred top hit prediction name	HHpred top hit Probability	HHpred top hit E-value	HHpred top hit Score	Notes
21	E. citroniae	MQVAIGLFADVIREAMPYAIVFALGQRIVTLFLGMAFRGDVRL	NA	Unknown Function	NA	CAA3-TYPE CYTOCHROME OXIDASE SUBUNIT IV; ELECTRON TRANSPORT; HET: 7E9, 7E8, HAS, FME, 5PL, 4AG, HEC; 2.36A {THERMUS THER	0.8548	3.1	25.68	Top hit not consistent in function
22	E. citroniae	MSFKWYMGSLDIGNVFKVWKYNKEFRKQHPEYFDPDGIIVFCGMQGAGKTISAVQYVQRLCELYPQVKVCSNMDLKLPEGIEVYPWDGVHCFTDINNGYAGVIYLIDEIHLEFNSLESKKMDSNIFTVVSQQRKQRKHIVGTSQVFSRIAKPFREQFRYAVACRTMLRCIQVNALIDAKNAREVDGEVVASSIKRFFWFHSPALYDSYDTYAVMNRYRQDWG	Zonular occludens toxin (Zot)	Assembly protein	NA	VG301_BPPF3 Putative assembly protein ORF301 OS=Pseudomonas phage Pf3 OX=10872 PE=4 SV=1	0.9983	1e-19	138.96
23	E. citroniae	MKLYQSLKKYGTLPVATGLMAVSSFPALASEASTVTSTDWAPIITAMTGQISVTTVVGVIATAIGAGIGLVFMWWGGRKAVRTLMAFRKGKVSM	NA	Structural protein	NA	CAPSD_BPIKE Capsid protein G8P OS=Salmonella phage IKe OX=10867 GN=VIII PE=1 SV=1	0.9554	0.098	35.97
24	E. citroniae	MKVQGEFKFLGVEKRQGFKDPSQVFYVAGFAQGLDSLRCYVDAEAYGRYSGIEPYSDVTAELEYNPVSGKVALVGIN	NA	Replication protein/DNA binding	NA	CTX_RstB ; CTX phage RstB protein	0.8582	7.1	26.13	Conserved in many lysogenic phages and inoviruses
25	E. citroniae	MSMEYMIGKKYPAIMNDKVTCFSVLEIEEHECLIQWQDGDVEWAYILDMNRWVLDSCRDKE	NA	Transcriptional Regulation (?)	NA	Histone-lysine N-methyltransferase SETDB1; structural genomics, epigenetics, histone modification, Structural Genomics C	0.9236	0.9	32.18	SETDB1 is an essential H3K9 methyltransferase involved in silencing of retroviruses and gene regulation
26	E. citroniae	MLKKIVLWFCCSVMFFLAFVFGVFLWLIFADTERALATIPVDNWFGWYGIGLCSGFSFLAVCYVLMDVVIDKVFNKCKKTQKQGYDKDDSKKA	NA	Unknown Function	Transmembrane Segment	DUF6755 ; Family of unknown function (DUF6755)	0.908	2.8	28.51	Some hits related to phages
27	E. citroniae	MELYNVKIITYPDLTKQYRIYQNTIGSDDLSIPVRPRNGGDRNPFDGKVCKDILVDIKDYKNHVDEVSIKRTKKKVYDYAKSNEWEWFVTFTFSPDKVNRYDYDECTKYLSKWFNNLKRSSPALSYLVVPEQHKDGAYHFHGLFSGINERQIVWTGKYVVKRVRGLRSKFVRTKEKIYKIGSYKLGWMTATKVREMEKVTSYITKYITKDMLNGLHGRKRYWCSRNLVLPLEEVFTLDAT DRFILSQELDDSSRFKKVSQVCYGDMTQSVNIYV	NA	Replication protein/DNA binding protein	NA	VGA_BPG4 A protein OS=Escherichia phage G4 OX=10843 GN=A PE=4 SV=1	0.9985	2.5e-20	176.34	Endonuclease activity (for circular DNA) - may be related to rolling circle replication
28	E. citroniae	MILESVFDLFSSALKLIFGWINLPELPGEIQTVVDSLFQYMRAGLGFVFLFFNMDLVKIMLPFVIVVANFEKVYKIVMYVLRKIPFLGIE	NA	Structural protein and Assembly protein	Transmembrane Segment	G6P_BPPHL Head virion protein G6P OS=Xanthomonas phage phiLf OX=28365 GN=VI PE=3 SV=1	0.9326	0.8	28.85	May be related to entry into the host
29	E. citroniae	MSAVKLRKILSLSFSLVIVLLFPLTIYASTATPSEVRPSGAYSNFVESLDEDVLIASPNNATSMDECMESDAFDILDVPTLMSSNNDTVSNSVDYSGVQMCLAYYDMSGVLHHVFSQVDDEGYASIPLPSNYASGSWFGFVLSKKSLPPAGKYNIKVHFGSNTYISYGGSALWFGVRYSNVNEQSTSFPVTGTYSSGDFYLNSNVSVGASADQLNISNWLKSDTGTPPWGGYVSISFTRLSSDTPVEGGSPGSDDINQDINQSISDNTAQQVEQGDTIIELIKNTIQTISSQLTAFWNQLAGEFTNLYNKMSQQHTEQLEADRTNTDDIIAADDANTNKVTTAIESHGNFIIEGLKKLFIPSDEYFKAYFDDLYSWFSERFGFLSFPIDLLLEVIDIFA…	NA	Structural protein	NA	VPHE_NPVOP Polyhedral envelope protein OS=Orgyia pseudotsugata multicapsid polyhedrosis virus OX=262177 GN=ORF129 PE=3 S	0.9622	0.46	50.79
30	E. citroniae	MSNLSYHEQIDRENILKLRHLIKDLPPFCGDFFRGIEPRTSSRTRIAYAYDLHVFFDFLHKENPVLAKKEIMDITLEHLDQLSVTDFEEYMEYLKYRFNEKNQEVMNKERGIMRKISSLKSFYNYYYRNERIKNNPAALVQLPKLHEKEIIRLDVDEVALLLDEVEQGDKLTDKQKSYHLKTKVRDLALLTLLLGTGIRVSECVGLNISDIDFKNGGIRIYRKGGKEVTVYFGTEVEDALLDYLEERDRIIPEAGHEDALFLSLQRKRMAVRSVENLVKKYARTVSPLKPITPHKLRSTYGTNLYRETGDIYLVADVLGHSDVNTTKRHYAALEDERRRSARNKVRLREKX	NA	Replication protein/DNA binding protein	NA	Recombinate/integrase	1	<1e-30	>270	Integrase protein
